# CRISPRi-based screen of Autism Spectrum Disorder risk genes in microglia uncovers roles of *ADNP* in microglia endocytosis and synaptic pruning

**DOI:** 10.1101/2024.06.01.596962

**Authors:** Olivia M Teter, Amanda McQuade, Venus Hagan, Weiwei Liang, Nina M Dräger, Sydney M Sattler, Brandon B Holmes, Vincent Cele Castillo, Vasileios Papakis, Kun Leng, Steven Boggess, Tomasz J Nowakowski, James Wells, Martin Kampmann

**Affiliations:** Institute for Neurodegenerative Diseases, University of California, San Francisco, San Francisco, CA, USA; UC Berkeley-UCSF Graduate Program in Bioengineering, University of California, San Francisco, San Francisco, CA, USA; Department of Neurology, University of California, San Francisco, CA, USA; Developmental and Stem Cell Biology Graduate Program, University of California, San Francisco, San Francisco, CA, USA; Biomedical Sciences Graduate Program, University of California, San Francisco, San Francisco, CA, USA; Medical Scientist Training Program, University of California, San Francisco, San Francisco, CA, USA; Department of Anatomy, University of California, San Francisco, San Francisco, CA 94158, USA; Department of Psychiatry and Behavioral Sciences, University of California, San Francisco, San Francisco, CA 94158, USA; Department of Neurological Surgery, University of California, San Francisco, San Francisco, CA 94158, USA; Weill Institute for Neurosciences, University of California, San Francisco, San Francisco, CA 94158, USA; Eli and Edythe Broad Center for Regeneration Medicine and Stem Cell Research, University of California, San Francisco, San Francisco, CA 94158, USA; Department of Pharmaceutical Chemistry, University of California, San Francisco, San Francisco, CA, USA; Department of Biochemistry and Biophysics, University of California, San Francisco, San Francisco, CA, USA

## Abstract

Autism Spectrum Disorders (ASD) are a set of neurodevelopmental disorders with complex biology. The identification of ASD risk genes from exome-wide association studies and de novo variation analyses has enabled mechanistic investigations into how ASD-risk genes alter development. Most functional genomics studies have focused on the role of these genes in neurons and neural progenitor cells. However, roles for ASD risk genes in other cell types are largely uncharacterized. There is evidence from postmortem tissue that microglia, the resident immune cells of the brain, appear activated in ASD. Here, we used CRISPRi-based functional genomics to systematically assess the impact of ASD risk gene knockdown on microglia activation and phagocytosis. We developed an iPSC-derived microglia-neuron coculture system and high-throughput flow cytometry readout for synaptic pruning to enable parallel CRISPRi-based screening of phagocytosis of beads, synaptosomes, and synaptic pruning. Our screen identified *ADNP*, a high-confidence ASD risk genes, as a modifier of microglial synaptic pruning. We found that microglia with ADNP loss have altered endocytic trafficking, remodeled proteomes, and increased motility in coculture.
