## Supplementary Table 1 for "CRISPRi-based screen of Autism Spectrum Disorder risk genes in microglia uncovers roles of *ADNP* in microglia endocytosis and synaptic pruning"

### Sheet: ASD_lib_sequences
Target gene	Guide number	Protospacer
ADNP	i1	GGTGGGAGAGGCGGCTTCAC
ADNP	i2	GCGTCGAGCGGTGCAGACAA
ANK2	i1	GGTTCAACGGCAGTAGTCAG
ANK2	i2	GCAGCTCAGAAAAGCGACAG
ANKRD11	i1	GGGCCCGAGCGGCAAGGCGG
ANKRD11	i2	GATCGCGCACCGTCTCAGGG
AP2S1	i1	GCCCAGCGGCCCCGGTCCCG
AP2S1	i2	GACTGGGCAGCTCCGGCTCA
ARID1B	i1	GGCACCCCCGGACCGACCAT
ARID1B	i2	GCTGGGCGGCCGCGCAACAA
ASH1L	i1	GAAAGGTGGAAGGCTAAAGG
ASH1L	i2	GAGTGAGGGACTGGACGAGG
ASXL3	i1	GCCCGGAGCTGTCACCGCAG
ASXL3	i2	GGGGCCGAGCGGAGCATCCC
BCL11A	i1	GGCTTGCGGCGAGACATGGT
BCL11A	i2	GGAGAGCCGGGTTAGAAAGA
CACNA1E	i1	GCCACCTAGTTCAGGGAGAG
CACNA1E	i2	GGAGGAATGGAGCTTCGCAG
CACNA2D3	i1	GCCCGAAAGGCAGGTGCGAG
CACNA2D3	i2	GAGAGGCTCACCTCAAGTGA
CELF4	i1	GAATGGTCGACGGGTTCCCC
CELF4	i2	GCGAGGTGTAGAGAAACCGA
CHD2	i3	GGCAGAGCGCGCTCTCTCTA
CHD2	i5	GCAACATGGCCTCTTCGCTG
CHD8	i3	GTGCCTGGAAAGGAAGTACC
CHD8	i4	GAGGCGCCTTGTTCTCGGAG
CORO1A	i1	GGCGCGGCCACCCCGGAGGC
CORO1A	i2	GCCCCAAAAGCCGGAGGTGG
CREBBP	i1	GGCTTCGAGCGCGATCTACT
CREBBP	i2	GCGGGTCCGCGACAAGATGG
CTNNB1	i1	GGCTGCTGCCACAGACCGAG
CTNNB1	i2	GGTTGGCCCGGCCCCGGGAG
DEAF1	i1	GGCGGAGCCGAGGCGAACAG
DEAF1	i2	GCTCGGCGGAGTCCGGATGG
DIP2A	i1	GTGAGGGGCAGAGGTCCCAG
DIP2A	i2	GGCCAGGCCGGCTAGCGTCC
DNMT3A	i3	GCACTCCTCGAGGGCTCCAG
DNMT3A	i4	GCCAAGGCCCCACTCCTCGA
DPYSL2	i1	GTCCAACACAGCCCCAGCTA
DPYSL2	i2	GCGGTGGCCGACTTGAACCG
DSCAM	i1	GCGAGTGAAGCCGAGCGCGG
DSCAM	i2	GGGCGCCGCGCCCCACGCTG
DYNC1H1	i1	GGGAGCCGGCTCCGCCCTAA
DYNC1H1	i2	GCGGACGGTCCGGCTTCCGG
DYRK1A	i3	GAAGAGAATGTGGGAATCGA
DYRK1A	i4	GGATATTATACCCATACATA
ELAVL3	i1	GATCTCTGCAGAGAACCTGG
ELAVL3	i2	GGGACACAGACCACAGATGT
FOXP1	i1	GGCCGAAGCGGGGAATAACT
FOXP1	i2	GGGCTCTGTAACCAAGTGGG
FOXP2	i1	GAAGCCGGGAGACCAGACAC
FOXP2	i2	GATCAGTCTGGGACGTGATC
GABRB2	i1	GTGCACTGGGCAGACTAAGT
GABRB2	i2	GCCACATGCACCCACAACTA
GABRB3	i1	GCGGGAAGCGCGACCCACGG
GABRB3	i2	GGCAGGAGCAGCCCCGGCTG
GFAP	i1	GAGGGCAGCAAGCTGACCTA
GFAP	i2	GCTGATACTGACGGAGCCTA
GIGYF1	i1	GCTATCCTCACAGCAGGAAG
GIGYF1	i2	GAGGCTGGCTGAGGTGTCCG
GNAI1	i1	GCGACCCCCGGGCCCCGACC
GNAI1	i2	GGCGGAGAGAGACCAGACAC
GRIA2	i1	GCCCCGCTCCAGAAGTCCGG
GRIA2	i2	GCTCCAGAAGTCCGGAGGAC
GRIN2B	i1	GGATTCGCGTGTCCCCCGGA
GRIN2B	i3	GGATTCGCGTGTCCCCCGGA
HDLBP	i1	GTAGGAACTGTGGCGAAACA
HDLBP	i2	GCATCTTGGTAAAGGAGAAG
HECTD4	i1	GAGGCGGATCCTGCTCCTGA
HECTD4	i2	GCTGACAGTTGGTTGCCGAG
IRF2BPL	i1	GCCAGGACGCACGAGAGCAG
IRF2BPL	i2	GACGCACGAGAGCAGAGGAG
KCNMA1	i1	GGGCAGCAGTAGCAGCAATA
KCNMA1	i2	GCGGGGCCAACGCATGTGGT
KCNQ3	i1	GCAAAGGCGGGCCCCCTGGG
KCNQ3	i2	GTGGAACCGGCGCTCCGGGG
KDM6B	i1	GGAGGCAGGGCAAGAGTCAG
KDM6B	i3	GGAGGCAGGGCAAGAGTCAG
KIAA0232	i1	GCGGCCCCAGCGCCACTCCG
KIAA0232	i2	GCTGGCCCCGGAGCCATCAG
KMT2C	i1	GCCGGGCCGGAGCTGTCACC
KMT2C	i2	GTCCCGGTCCTCCTCCTGGG
KMT2E	i1	GCCGCTCCCGAACTCCGGCA
KMT2E	i2	GAGCGCGCAGCCTCTTCACC
LDB1	i1	GGAGGCTCGGAGAGAGCGAG
LDB1	i2	GCTCTCAGAATGAGGCCCCA
LRRC4C	i1	GAAGGCGACTGCAGTCCGAA
LRRC4C	i2	GGACCCTAAGCGTCAGGACG
MAP1A	i1	GAGGAGGAAGCCTCTCATGG
MAP1A	i2	GAGGAAGCCTCTCATGGAGG
MBD5	i1	GTTCGGGTAGAAGAGACGGG
MBD5	i2	GGGGTTCGGGTAGAAGAGAC
MED13L	i1	GGGAGAAGCGAGGCTGACTG
MED13L	i2	GTCGCGGAGGATCATGACTG
MKX	i1	GGAATGCGCGAGCCCTGGAG
MKX	i2	GGCCGCCGGGAGCTCCGCAG
MYT1L	i1	GGTGCTTCAACAAGACTGCA
MYT1L	i2	GACAATGAGCAAAAAACCCG
NACC1	i1	GGGAGCCCGCCGGGACCCCC
NACC1	i2	GCGCGGCGGCCATTCATTGT
NCOA1	i1	GGCCCTCTCCGCGCTAACTA
NCOA1	i2	GAGCCGAAAGGGCCGAGGAA
NR3C2	i1	GGGAGACGGGAGCCAACTTC
NR3C2	i2	GGGCCGAGGCAGGTGTGTAG
NRXN1	B1	GCCGCGGGAGGCAAAGTTTG
NRXN1	B1	GCCCCAAACTTTGCCTCCCG
NRXN1	i4	GACTGCTGCTGCCTTTTCAG
NRXN1	i5	GTTCCTGAGGTCTATGGATA
NSD1	i1	GCGCGCCGGGAGGAAGTTCG
NSD1	i2	GTGTTCGCAGGCGGCCGGCG
NUP155	i1	GCGGATCTAAGCTAACTTCT
NUP155	i2	GGCGCGCGCGCCCTAGGCGG
PAX5	i1	GCCCGGAGCGAGGAAAGGGT
PAX5	i2	GCCGGCCCGGAGCGAGGAAA
PHF12	i1	GGCAGCCGGGACGCAGACGG
PHF12	i2	GGAGCCAGGGCGAGGAAGTC
PHF2	i1	GCACGGCCCAGCCCCGACCG
PHF2	i2	GGCCGGCAGACGCAGTACAC
PHF21A	i1	GGCTGGCTGGCTGTCCCCCC
PHF21A	i2	GGGCCGGGTGGTGAATGGGC
POGZ	i1	GCGAGACAATGAGAGGGGGA
POGZ	i2	GCGCTCGGCGAGGCGTTCAG
PPP1R9B	i1	GGCGGCTGCCGGAGACCGAG
PPP1R9B	i2	GCCAGCGGCGGCTGCGAGAA
PPP2R5D	i1	GAGGCTCCAAGGCGGCGGTG
PPP2R5D	i2	GGCAGGAGACGGGCCGGGTC
PPP5C	i1	GCGGAGCGGGTGCTACTCAG
PPP5C	i2	GGAGGGCGCCACCAATTGTG
PRR12	i1	GTGCACCGTGAGCGCAGAGG
PRR12	i2	GGTCCATGAATTGGCCGCGG
PTEN	i1	GCATGGCTGCAGCTTCCGAG
PTEN	i2	GCGAGGGAGATGAGAGACGG
PTK7	i1	GGTGCAGGCTTGCGGCGGAA
PTK7	i2	GTGGAACGGCCCTGGAGTAG
RFX3	i1	GGAGAGGGAGACACTCGCAC
RFX3	i2	GGAACAGAGCCCCTCGGCGG
RORB	i1	GTGTTCAGTTACAGGGAGGA
RORB	i2	GTGACATCTGTGCCTGTTAG
SATB1	i1	GGGCTGGGCTCCCCTCTCGT
SATB1	i2	GCGTGGGCGCAGGGCTTCAA
SCN1A	i1	GAATGTGCAGGATGACAAGA
SCN1A	i2	GTGAAGAAGTTGAAGCTGTC
SCN2A	i1	GGAACAGAAAGCTAAGGCAA
SCN2A	i2	GCAAAGGAGGGAGGATGCTG
SETD5	i1	GACTCGAGTTAGGCCCAACG
SETD5	i2	GCCTCACGATCGGGCCCCAG
SHANK2	i3	GACATCCAGCGAGGACGAGA
SHANK2	i4	GTCCGACCCCACGGAGTAGT
SHANK3	i1	GGAATTCGAATACAGCTCCT
SHANK3	i2	GCTTCAGGCAGAGACCCCCG
SIN3A	i1	GGCTCCGGCCCGGTTCTAGT
SIN3A	i2	GACGGCACAACAGGAGTCGG
SKI	i1	GTACAAGAAGGAGAGCGCCA
SKI	i2	GCGGGCAGGTGCAGCACGGG
SLC6A1	i1	GGTCCCCTGGGACACTCGGG
SLC6A1	i2	GGAGCCACATGAAGGAGCAG
SMARCC2	i1	GGGGCGGGACAAAGGGACCG
SMARCC2	i2	GCCCGAGCCGGAGAAGATGG
SPAST	i1	GGCGCGAAGCCTACAAACAG
SPAST	i2	GACCGACGGGAACCAAGCGA
SRPR	i1	GCGAACGCGGCCTGAATTCC
SRPR	i2	GGAGCGGAGGAGAATCCCAA
STXBP1	i1	GCCAGCGCGCCCACCTGAGG
STXBP1	i2	GCCGCCCCGCAGCCGCGCTA
SUV420H1	i1	GGAGGACGCCCGGGAACCGG
SUV420H1	i2	GGACGCCCGGGAACCGGAGG
SYNGAP1	i1	GTAAGAGCCAACGGCAGCAG
SYNGAP1	i3	GTAAGAGCCAACGGCAGCAG
TAOK1	i1	GGCGGCTTGCTGGGGCTCGG
TAOK1	i2	GCGGTAGCCGCTACCCTGGA
TBL1XR1	i1	GCCCGGCCGCCCCCACTCCA
TBL1XR1	i2	GTCCCCCCTCCCGGGAATGG
TBR1	i1	GCGGGTGGTGGGCCATGTAG
TBR1	i2	GGACTCCAAGGACTCACCAG
TCF20	i1	GTCCACAAGGGACCCAACAG
TCF20	i2	GGTTGGTACTGAGCACTCCC
TCF4	i1	GCCTCCCCGGAGAAGAGAGT
TCF4	i2	GTGTGTCTGCGGATCTGTAG
TCF7L2	i1	GGGATCGAAATCCGGAGGAA
TCF7L2	i2	GGGAGCGGAGATTATTGACA
TEK	i1	GGAAGGAACAGCACAGAAGC
TEK	i2	GCGTCTTGTTTACAAGTTAG
TLK2	i1	GCCCGGGCCCGGGCCCGCGT
TLK2	i2	GGCCAAAGGGGTCCCCAGGA
TM9SF4	i1	GGGTGAGTGAAGGAGACTCC
TM9SF4	i2	GGGGCTCTGAAAAGGATCTG
TRAF7	i1	GCCCGGAGAAGCGGTTGTAG
TRAF7	i2	GTGCTCTAGAGAGGCATCTA
TRIM23	i1	GAGGGTAGCCATCCTCGCAG
TRIM23	i2	GCCAGGGCGTGAACTGAGGG
TRIP12	i1	GCCGGGAGCAGGCCAAGCGG
TRIP12	i2	GAGGGCCCTTCACAGAACCG
UBR1	i1	GCGCAGTAGGGAGGGACCGG
UBR1	i2	GGCCGGGACCTGATATTGGT
VEZF1	i1	GGGAGGAGGCGACAACAAAG
VEZF1	i2	GCAGCGGCGGCTCCTCAACA
WAC	i1	GAGCGGCGCCAACTACACGG
WAC	i3	GAGCGGCGCCAACTACACGG
ZMYND8	i1	GGTTAACAATGCATCCACAG
ZMYND8	i2	GAAAGTCGAGCTTACCTCTG
NTC01		GGAGTCTGGGGAGGACATTGT
NTC02		GGACCCGAGACTGCTTCCCGG
NTC03		GGAGACGAGGACATGTGTAGC
NTC04		GGTACCACCCAAACGATAACG
NTC05		GACAGCGAGCCCAGATGCAC
NTC06		GCCGAATGAGAGATTCCCTG
NTC07		GTCGAGCCCCCAAACACCCG
NTC08		GAGCCAAACACCCTTGTTAG
NTC09		GCTGATTGCAGGGTAAGGTT
NTC10		GCAATCAGCGACTGCTGCTG
NTC11		GTGAGGCAGTCTGAGTGCGA
NTC12		GGTCTAGTATCTTGAGCGTT
NTC13		GAAGGATCCTTAAAGGTAAC
NTC14		GACGTGTGTTACGGGGGGAA
NTC15		GTGACAGCCCCGTAACTGAG
NTC16		GAACGAAGACGAACGCTGCG
NTC17		GGTCGTGTTGAGCTTCCAGG
NTC18		GGTGAACCGGGACCGAGTAG
NTC19		GGCAGTGGCGCAGGCTCTTG
NTC20		GCGGGGATGTCCACACTCGG
NTC21		GCCAGTCACAGGCATGCTAA
NTC22		GGCTTTTGCCGCTCATACCA
NTC23		GGGAACGACTATGACCGCCA
NTC24		GGGCACCGCCGTTAAAAGTT
NTC25		GGCGCCGGTTAACAATAACT
NTC26		GACCGCTGCACGGGTTGGCG
NTC27		GCGCATGGTATTGGCTTCCG
NTC28		GCGTGTCAGAAACGCGAGCC
