## Supplementary Table 2 for "CRISPRi-based screen of Autism Spectrum Disorder risk genes in microglia uncovers roles of *ADNP* in microglia endocytosis and synaptic pruning"

Term	Overlap	P-value	Adjusted P-value	Old P-value	Old Adjusted P-value	Odds Ratio	Combined Score	Genes
Cytosolic Large Ribosomal Subunit (GO:0022625)	39/52	4.67E-38	7.68E-36	0	0	51.45313922	4422.779788	RPL4;RPL30;RPL32;RPL31;RPL34;RPLP1;RPL12;RPL11;RPL8;RPL9;RPL6;RPL7;RPL7A;RPL18A;RPL36AL;RPL36;RPL14;RPL35;RPLP2;RPL13;RPL37;RPL15;RPL18;RPL39;RPL17;RPL19;RPL41;RPL21;RPL22;RPL13A;RPL35A;RPL23A;RPL27A;RPL37A;RPL24;RPL27;RPL26;RPL28;UBA52
Large Ribosomal Subunit (GO:0015934)	39/52	4.67E-38	7.68E-36	0	0	51.45313922	4422.779788	RPL4;RPL30;RPL32;RPL31;RPL34;RPLP1;RPL12;RPL11;RPL8;RPL9;RPL6;RPL7;RPL7A;RPL18A;RPL36AL;RPL36;RPL14;RPL35;RPLP2;RPL13;RPL37;RPL15;RPL18;RPL39;RPL17;RPL19;RPL41;RPL21;RPL22;RPL13A;RPL35A;RPL23A;RPL27A;RPL37A;RPL24;RPL27;RPL26;RPL28;UBA52
Ribosome (GO:0005840)	39/61	9.91E-34	1.09E-31	0	0	30.38961039	2309.43295	RPL30;RPL32;NUFIP2;RPL31;DHX9;RPL11;RPL8;RPL9;RPL6;RPL7A;RPS17;SERP1;RPL18A;RPS19;RPL36AL;RPS18;RPL36;RPS3;RPL15;RPS11;RPL18;RPL39;RPS10;RPL17;RPS13;RPL19;BTF3;RPS9;RPL41;RPS5;RPL13A;RPS25;RPS28;RPS27;RPS29;RPL24;RPL27;RPS21;RPS23
Small Ribosomal Subunit (GO:0015935)	31/42	4.04E-30	3.32E-28	0	0	47.99055597	3248.064104	RPS15;RPS14;RPS17;RPS15A;RPS16;RPS19;RPS18;RACK1;RPS3;RPS2;RPS11;RPS27A;RPS10;RPS13;RPS9;RPS8;RPS5;RPS6;RPS3A;RPSA;MRPS6;RPS25;RPS28;RPS27;RPS29;RPS20;FAU;RPS21;UBA52;RPS24;RPS23
Cytosolic Small Ribosomal Subunit (GO:0022627)	30/41	5.38E-29	3.54E-27	0	0	46.40055793	3020.35306	RPS15;RPS14;RPS17;RPS15A;RPS16;RPS19;RPS18;RACK1;RPS3;RPS2;RPS11;RPS27A;RPS10;RPS13;RPS9;RPS8;RPS5;RPS6;RPS3A;RPSA;RPS25;RPS28;RPS27;RPS29;RPS20;FAU;RPS21;UBA52;RPS24;RPS23
Cell-Substrate Junction (GO:0030055)	76/395	3.27E-21	1.79E-19	0	0	4.159856897	196.2230538	RPL4;SCARB2;RPL30;TES;FLT1;RPL31;CD81;AVIL;RPLP1;CLTC;DOCK7;HSPB1;RPL8;LIMD1;RPL9;RPL6;DCAF6;RPL7;TNFSF13B;PPP1CB;RPS15;RPL7A;RPS14;RPS17;RPS16;RPS19;RPS18;FLOT1;RPLP2;ITGAV;JAK2;RPS11;B2M;RPS10;RPS13;RPS9;PDCD6IP;RPS8;RPS5;RPL22;NME2;RHOG;RPL13A;RPS3A;RPL37A;NUMB;RPL27;LCP1;PPIB;ARF6;CD151;LRP1;RPL12;CXCR4;NEDD9;RAB21;GNA13;RPS3;PTK2B;CD59;RPS2;RPL18;RPL17;RPL19;HSPA9;HSPA5;ERBIN;MSN;IGF2R;PARVG…
Focal Adhesion (GO:0005925)	75/387	3.85E-21	1.81E-19	0	0	4.194858528	197.1891693	RPL4;SCARB2;RPL30;TES;FLT1;RPL31;CD81;AVIL;RPLP1;CLTC;DOCK7;HSPB1;RPL8;LIMD1;RPL9;RPL6;DCAF6;RPL7;TNFSF13B;PPP1CB;RPS15;RPL7A;RPS14;RPS17;RPS16;RPS19;RPS18;FLOT1;RPLP2;ITGAV;JAK2;RPS11;B2M;RPS10;RPS13;RPS9;PDCD6IP;RPS8;RPS5;RPL22;NME2;RHOG;RPL13A;RPS3A;RPL37A;NUMB;RPL27;LCP1;PPIB;ARF6;CD151;LRP1;RPL12;CXCR4;NEDD9;RAB21;GNA13;RPS3;PTK2B;CD59;RPS2;RPL18;RPL17;RPL19;HSPA9;HSPA5;MSN;IGF2R;PARVG;RPS29…
Polysomal Ribosome (GO:0042788)	21/28	4.87E-21	2.00E-19	0	0	50.64010743	2368.500564	RPL30;RPL41;NUFIP2;RPL32;DHX9;RPL31;RPL11;RPL8;RPL6;RPL7A;RPS28;RPL18A;RPL36AL;RPS29;RPL36;RPL24;RPL18;RPL39;RPS21;RPL19;RPS23
Intracellular Membrane-Bounded Organelle (GO:0043231)	418/5175	5.95E-17	2.18E-15	0	0	1.721407633	64.31143783	ITSN2;RPL4;RB1;RPL30;TES;TESK1;HNRNPU;HNRNPR;ENO1;BACH1;ELK1;RPL9;RPL6;RPL7;DCAF6;ELK4;ALKBH1;ZXDC;IER5;RPL22;MRTFA;ZNF12;ARMC8;EWSR1;PSME3;PSME4;RPL27;ATF6;UBA52;CGGBP1;CTBP1;VPS26C;ZC3HAV1;HIF1A;PRDX3;LDHA;HSPH1;PPP4C;RNF216;PRDX1;VTI1A;HMOX1;MCMBP;NHEJ1;SERF2;VTI1B;ABCA1;BTF3;PHC2;PRDX6;EHD4;TDP2;HNRNPF;HNRNPD;REL;CDK13;CPEB4;SETD5;CDKN1A;SERPINA1;DENND1A;SETD7;LITAF;SMG5;MED17;MED14;RACK1;TSP…
Nucleus (GO:0005634)	370/4487	5.22E-16	1.72E-14	0	0	1.725458085	60.71558266	RPL4;RB1;EIF4A1;RPL30;TES;TESK1;HNRNPU;MT1X;UBE2L6;HNRNPR;ENO1;BACH1;ELK1;RPL9;RPL6;IKZF5;RPL7;DCAF6;UXT;ELK4;RPS15;MT2A;TRIM28;RPL36AL;RPS18;ALKBH1;CHEK2;FTH1;CDC27;ZXDC;FAM53C;IER5;GLUL;RPS13;TMPO;SP110;RPL22;SLC11A2;MRTFA;ZNF12;ARMC8;UHMK1;RUNX1;EWSR1;PSME3;PSME4;CSNK2B;XRN2;RPL27;SIK2;ATF6;UBA52;CBLL1;CGGBP1;ILRUN;DHX9;CTBP1;RTF2;ZBTB1;VPS26C;ZC3HAV1;TXN;HIF1A;LDHA;HSPH1;PPP4C;RNF216;PCBP1;PR…
Intracellular Non-Membrane-Bounded Organelle (GO:0043232)	131/1195	1.82E-13	5.43E-12	0	0	2.176062674	63.8377228	RPL4;SRP19;ZNF692;RPL34;FMR1;HNRNPR;AUP1;RPL9;RPL7;UXT;RPS14;RPS6KA3;RPS17;RPS19;RPL36AL;RPS18;CDC27;ZNF207;PIM1;RPL36;RPL35;RPS11;IER5;RPS10;RPS13;RPS9;AGTPBP1;SCAF11;RPS5;CD180;RPS6;DYRK1A;ACSL4;EEF1A1;CTDNEP1;EWSR1;KIF16B;KAT6A;XRN2;ODF3B;RPL27;RPL26;VCP;DDX5;TSG101;DHX9;RAP1B;SDCBP;EMG1;ATXN1;NACC2;EPB41L3;EIF4EBP2;PDHA1;XRCC5;MSN;TBCA;MFHAS1;CYLD;RPS25;RGCC;RPS27;UBLCP1;BCL6;PARVG;CAPRIN1;SP…
Endosome Membrane (GO:0010008)	56/361	7.06E-12	1.93E-10	0	0	3.148971243	80.85669484	IFITM3;SCARB2;WASHC4;IFITM2;RNF13;CLTC;NCF4;AP2A2;VPS35;B2M;APPL1;ATP6AP1;SLC11A1;APLP2;SLC11A2;ATP6AP2;HLA-B;HLA-C;ATP11B;VPS37A;HLA-A;RAB31;IRF7;UBA52;ARF6;VAMP3;TSG101;GOSR2;CLEC16A;LY96;TMEM163;TMEM165;RAB21;VTI1A;RPS27A;FCGR1A;ATP6V0A1;VTI1B;SLC31A2;SLC31A1;CMTM6;DNAJC13;IGF2R;FIG4;CLCN6;PIKFYVE;EHD4;RAB14;RAB12;VPS41;UBAP1;HLA-DRA;TAB2;UBA1;LAMTOR3;LAMTOR5
Small-Subunit Processome (GO:0032040)	21/73	3.81E-10	9.63E-09	0	0	6.800667998	147.5008523	RPS9;NOP58;RPS8;XRCC5;RPS5;RPS6;NOL7;RPS3A;RPS14;RPS17;EMG1;RPS28;RPS16;RPS15A;RPS27;RPS19;RPS11;RPS27A;RPS13;RPS24;RPS23
Nuclear Lumen (GO:0031981)	85/780	5.64E-09	1.33E-07	0	0	2.110031633	40.07521514	RPL4;SRP19;ZNF692;MRPS15;CDKN1A;ACADVL;RPL34;FMR1;SETD7;HNRNPU;HNRNPR;CHD1;TENT4B;TNFSF13B;RPL7;PTBP1;RPL7A;RPS14;RPS6KA3;RPS19;PIM1;ZNF207;RPL36;RPL35;RPS11;IER5;RPS10;RPS13;BATF3;RPS9;AGTPBP1;SCAF11;CEMIP2;DIS3;CD180;RPS6;RPL13A;RPS3A;SIRT7;EEF1A1;PLSCR1;EWSR1;KAT6A;C1D;XRN2;RPL27;RPL26;DDX5;TSG101;DHX9;RPL11;MRPS31;NOL7;EMG1;ATXN1;IFI16;NACC2;RPS3;BNIP2;RPL13;RPS2;RPS27A;RPL18;RPL17;EXOSC1;RPL…
Lysosomal Membrane (GO:0005765)	49/356	8.92E-09	1.96E-07	0	0	2.719510773	50.40467176	IFITM3;SCARB2;IFITM2;RNF13;CLTC;LPCAT1;WDR41;MAGT1;AP2A2;LITAF;C3AR1;FLOT1;VPS35;BORCS7;RAB2A;ATP6V1G1;SLC11A2;ATP6AP2;AP3B1;ATP11B;ATP11A;EEF1A1;ATP6V1B2;UBA52;LRP1;FPR1;CLEC16A;TMEM165;RAP1B;BLOC1S1;FNIP1;ATP6V1C1;ATP6V0A1;VTI1B;CTSA;SLC31A2;CMTM6;LNPEP;DNAJC13;BST2;CLCN6;RAB14;VAPA;GNAQ;VPS41;HLA-DRA;UBA1;LAMTOR3;LAMTOR5
Nucleolus (GO:0005730)	83/771	1.50E-08	3.08E-07	0	0	2.078201808	37.44072297	RPL4;SRP19;ZNF692;MRPS15;CDKN1A;ACADVL;RPL34;FMR1;SETD7;HNRNPR;TENT4B;TNFSF13B;RPL7;PTBP1;RPL7A;RPS14;RPS6KA3;RPS19;PIM1;ZNF207;RPL36;RPL35;RPS11;IER5;RPS10;RPS13;BATF3;RPS9;AGTPBP1;SCAF11;CEMIP2;DIS3;CD180;RPS6;RPL13A;RPS3A;SIRT7;EEF1A1;PLSCR1;EWSR1;KAT6A;C1D;XRN2;RPL27;RPL26;DDX5;TSG101;DHX9;RPL11;MRPS31;NOL7;EMG1;ATXN1;IFI16;NACC2;RPS3;BNIP2;RPL13;RPS2;RPS27A;RPL18;RPL17;EXOSC1;RPL19;NOP58;PDH…
Endoplasmic Reticulum Membrane (GO:0005789)	85/801	1.93E-08	3.74E-07	0	0	2.045777693	36.33746239	SCARB2;TRAM1;AHCYL1;PIGN;PITPNB;LPCAT1;WASL;AUP1;MAGT1;PKD2;SEC61A1;SERP1;SPTLC2;FLVCR2;TMED7;IKBIP;ELOVL5;ACSL1;ATP6AP2;RHBDF2;HLA-B;RHOG;HLA-C;ACSL4;HLA-A;ERN1;CTDNEP1;SOAT1;TMX1;TRIM13;SIK2;SEC22B;ATF6;UBA52;CERS2;PPP1R15A;NOTCH2;VCP;GRAMD1A;ATL3;GOSR2;RAB1B;STX18;SEL1L;TGFA;DERL2;SRI;HACD2;SELENOI;SGPL1;RDH11;VTI1A;HMOX1;CD59;RPS27A;CERT1;SEC11A;VTI1B;SEC31A;ABCA1;B3GALNT2;PTPN1;SEC24B;HSPA5;…
Early Endosome (GO:0005769)	42/307	1.21E-07	2.21E-06	0	0	2.689278336	42.82954561	IFITM3;WASHC4;PLEKHF2;TSG101;LRP1;CXCR4;TMEM163;TM9SF4;HSPD1;PRDX3;RAB21;RPS6KC1;FLOT1;VPS35;APOE;AP3S1;FCGR1A;B2M;VTI1B;APPL1;PTPN1;SLC31A1;SLC11A2;CMTM6;HLA-B;HLA-C;LNPEP;AP3B1;ATP11B;DNAJC13;HLA-A;HPS5;IGF2R;FIG4;PIKFYVE;EHD4;RAB31;RAB14;HGS;KIF16B;APOC2;RAB38
Secretory Granule Membrane (GO:0030667)	39/279	1.93E-07	3.34E-06	0	0	2.753480437	42.5753674	FPR1;LPCAT1;SLC2A3;MAGT1;SRI;SLC2A5;AP2A2;RAP1B;C3AR1;PHACTR2;CD59;ITGAV;LAIR1;ATP6V0A1;CD53;SLC11A1;APLP2;ATP6AP2;CMTM6;HLA-B;RHOG;HLA-C;VPS13B;ATP11B;DNAJC13;LHFPL2;ATP11A;LILRB3;IGF2R;BST2;RAB31;FCGR2A;RAB14;VAPA;RAB18;CD9;LAMTOR3;TLR2;SIGLEC5
ER To Golgi Transport Vesicle Membrane (GO:0012507)	15/55	2.68E-07	4.40E-06	0	0	6.285173642	95.11626703	SEC24B;SAR1A;GOSR2;HLA-B;HLA-C;TGFA;HLA-A;VTI1A;HLA-DRA;CD59;TMED7;SEC22B;B2M;SEC31A;VTI1B
Azurophil Granule (GO:0042582)	26/155	6.53E-07	1.02E-05	0	0	3.39536278	48.35423716	VCP;FPR1;LPCAT1;MAGT1;RAP1B;SDCBP;HEBP2;CREG1;C3AR1;CCT8;CTSC;CTSA;CCT2;GCA;CMTM6;ATP11B;DNAJC13;PRDX6;CPPED1;BST2;DNAJC3;VAPA;NPC2;GLB1;PADI2;FTL
Bounding Membrane Of Organelle (GO:0098588)	81/819	8.00E-07	1.16E-05	0	0	1.881948451	26.42119266	SCARB2;SERPINA1;PITPNB;NCF4;GOLIM4;ZDHHC7;SLC2A3;WASL;AP2A2;DSE;VPS35;TMED7;B2M;CTSC;APPL1;RAB2A;ATP6AP1;APLP2;ATP6AP2;CSGALNACT2;COG3;HLA-B;RHOG;VPS13B;HLA-C;VPS37A;HLA-A;ARFGAP3;ZDHHC17;TNFRSF1A;MOSMO;RAB31;IRF7;FAM20C;SEC22B;ATF6;UBA52;TLR2;NOTCH2;NAA60;TSG101;LRP1;GOSR2;RAB1B;FPR1;LY96;TGFA;TMEM165;UGCG;SCFD1;CHST11;CHSY1;VTI1A;CHST15;CD59;MGAT1;RPS27A;CYTH1;ATP6V0A1;CD163;RIC1;SEPTIN2;DNAJC1…
Phagocytic Vesicle Membrane (GO:0030670)	13/45	8.10E-07	1.16E-05	0	0	6.799722222	95.37267557	APLP2;SLC11A1;HLA-B;HLA-C;HLA-A;PIKFYVE;RAB31;PIK3C3;SEC22B;B2M;ATG5;ATP6V0A1;VAMP3
COPII-coated ER To Golgi Transport Vesicle (GO:0030134)	17/76	9.58E-07	1.26E-05	0	0	4.83301834	66.97953281	SEC24B;SERPINA1;GOSR2;HLA-B;HLA-C;TGFA;HLA-A;VTI1A;HLA-DRA;CD59;TMED7;SEC22B;B2M;CTSC;ERGIC1;SEC31A;VTI1B
Cytoplasmic Stress Granule (GO:0010494)	17/76	9.58E-07	1.26E-05	0	0	4.83301834	66.97953281	DDX6;VCP;DDX3X;NUFIP2;ROCK1;YTHDF3;FMR1;RC3H1;YBX1;LARP4;GIGYF2;PUM2;ZFP36;CAPRIN1;TRIM25;PABPC1L;LSM14A
Endocytic Vesicle Membrane (GO:0030666)	26/159	1.08E-06	1.37E-05	0	0	3.292543409	45.23393312	SCARB2;LRP1;CLTC;TGFA;WASL;AP2A2;APOE;FCGR1A;RPS27A;B2M;ATG5;ATP6V0A1;CD163;SLC11A1;HLA-B;HLA-C;HLA-A;IGF2R;PIKFYVE;HLA-DRA;CD9;PIK3C3;ROR2;SEC22B;UBA52;VAMP3
Coated Vesicle Membrane (GO:0030662)	14/55	1.67E-06	2.03E-05	0	0	5.717689437	76.07260833	SEC24B;DENND1A;GOSR2;HLA-B;HLA-C;TGFA;HLA-A;VTI1A;HLA-DRA;CD59;SEC22B;B2M;SEC31A;VTI1B
Ficolin-1-Rich Granule (GO:0101002)	28/184	1.86E-06	2.19E-05	0	0	3.024763225	39.90725849	VCP;DDX3X;SERPINA1;MVP;FPR1;HBB;SLC2A3;PYGL;SRP14;AP2A2;FTH1;CCT8;GYG1;ATG7;ATP6V0A1;HSP90AA1;DYNLT1;SLC11A1;HSPA6;ATP6AP2;NME2;EEF1A1;GLB1;CSNK2B;CDK13;HSPA1B;HSPA1A;SIGLEC5
Phagocytic Vesicle (GO:0045335)	19/100	3.11E-06	3.53E-05	0	0	3.936925606	49.9235337	APLP2;SLC11A1;NCF4;HLA-B;HLA-C;HLA-A;PIKFYVE;RAB31;RAB14;HGS;RAB38;ITGAV;PIK3C3;SEC22B;B2M;ATG5;ATP6V0A1;APPL1;VAMP3
Cytoplasmic Vesicle Membrane (GO:0030659)	45/389	4.95E-06	5.43E-05	0	0	2.216297155	27.07555477	SCARB2;TSG101;LRP1;NCF4;FPR1;LY96;SLC2A3;WASL;AP2A2;TMEM165;VPS35;RPS27A;APPL1;ATP6V0A1;CD163;ATP6AP1;APLP2;ATP6AP2;HLA-B;RHOG;HLA-C;VPS37A;SLC30A1;DNAJC13;LILRB3;ZDHHC17;IGF2R;FIG4;CLCN6;PIKFYVE;RAB31;FCGR2A;VPS41;RAB18;IRF7;VOPP1;UBAP1;HLA-DRA;CD9;TAB2;UBA1;UBA52;LAMTOR3;SIGLEC5;TLR2
Ficolin-1-Rich Granule Lumen (GO:1904813)	21/123	5.71E-06	6.06E-05	0	0	3.457791353	41.74908766	VCP;HSP90AA1;DDX3X;SERPINA1;DYNLT1;MVP;HSPA6;NME2;HBB;PYGL;SRP14;EEF1A1;GLB1;FTH1;CSNK2B;CCT8;CDK13;GYG1;ATG7;HSPA1B;HSPA1A
Early Endosome Membrane (GO:0031901)	20/116	8.12E-06	8.35E-05	0	0	3.496943948	40.98639588	IFITM3;WASHC4;SLC31A1;CMTM6;HLA-B;HLA-C;ATP11B;DNAJC13;HLA-A;LITAF;TMEM163;RAB21;FIG4;PIKFYVE;RAB31;RAB14;FCGR1A;B2M;SNX5;VTI1B
Secretory Granule Lumen (GO:0034774)	38/316	1.10E-05	1.09E-04	0	0	2.309326357	26.37345069	VCP;SERPINA1;DDX3X;ROCK1;MVP;PYGL;SRP14;SDCBP;HEBP2;CREG1;NEU1;CCT8;B2M;ATG7;GYG1;CTSC;VTI1B;CTSA;CCT2;HSP90AA1;GCA;DYNLT1;XRCC5;HSPA6;NME2;ARMC8;PRDX6;NFKB1;CPPED1;VEGFA;EEF1A1;DNAJC3;NPC2;GLB1;CSNK2B;PADI2;SERPING1;FTL
Lysosome (GO:0005764)	53/503	1.15E-05	1.12E-04	0	0	1.998640041	22.72464941	IFITM3;SCARB2;IFITM2;RNF13;CLTC;WDR41;LITAF;FLOT1;MFSD1;VPS35;GYG1;CTSC;RAB2A;HSP90AA1;ATP6V1G1;SLC11A1;SLC11A2;ATP6AP2;AP3B1;ATP11A;NPC2;HGS;ATP6V1B2;RAB38;UBA52;LRP1;CXCR4;TMEM165;BLOC1S1;RPS6KC1;NEU1;FNIP1;ATP6V1C1;VTI1B;ATP6V0A1;CTSA;CD164;SLC31A2;LNPEP;DNAJC13;GALC;MFHAS1;CLCN6;RAB14;GLB1;RAB12;GNAQ;VPS41;HLA-DRA;TPP1;UBA1;LAMTOR3;LAMTOR5
Late Endosome Membrane (GO:0031902)	16/85	2.08E-05	1.95E-04	0	0	3.883954636	41.877833	SCARB2;IFITM2;RNF13;SLC31A2;SLC11A1;GOSR2;SLC11A2;LITAF;FIG4;PIKFYVE;VPS41;VTI1A;HLA-DRA;LAMTOR3;VTI1B;LAMTOR5
Transport Vesicle Membrane (GO:0030658)	13/60	2.59E-05	2.36E-04	0	0	4.625910165	48.8623983	SEC24B;GOSR2;HLA-B;HLA-C;TGFA;HLA-A;VTI1A;HLA-DRA;CD59;SEC22B;B2M;SEC31A;VTI1B
Azurophil Granule Lumen (GO:0035578)	16/89	3.76E-05	3.34E-04	0	0	3.67035382	37.39524831	CTSA;CCT2;VCP;GCA;PRDX6;CPPED1;DNAJC3;HEBP2;SDCBP;NPC2;GLB1;CREG1;PADI2;CCT8;CTSC;FTL
Lytic Vacuole Membrane (GO:0098852)	34/287	4.25E-05	3.68E-04	0	0	2.26523028	22.79967478	IFITM3;SCARB2;IFITM2;RNF13;LRP1;WDR41;LITAF;TMEM165;BLOC1S1;FLOT1;VPS35;FNIP1;ATP6V1C1;ATP6V0A1;VTI1B;RAB2A;ATP6V1G1;SLC31A2;SLC11A2;ATP6AP2;LNPEP;AP3B1;DNAJC13;ATP11A;CLCN6;RAB14;GNAQ;VPS41;ATP6V1B2;HLA-DRA;UBA1;UBA52;LAMTOR3;LAMTOR5
Rough Endoplasmic Reticulum Membrane (GO:0030867)	5-Apr	4.98E-05	4.20E-04	0	0	66.52910053	659.1608576	RPS28;RPS29;RPL27;UBA1
Late Endosome (GO:0005770)	26/205	1.08E-04	8.88E-04	0	0	2.440406334	22.28883046	SCARB2;IFITM2;TSG101;RNF13;GOSR2;CLEC16A;CXCR4;VTI1A;VPS35;VTI1B;SLC31A2;KIDINS220;SLC11A1;SLC11A2;IGF2R;BST2;FIG4;PIKFYVE;RAB14;RNF149;VPS41;HLA-DRA;PIK3C3;LAMTOR3;TPT1;LAMTOR5
Vacuolar Lumen (GO:0005775)	22/161	1.20E-04	9.66E-04	0	0	2.655333797	23.96269634	SCARB2;CTSA;CCT2;VCP;HSP90AA1;GCA;PRDX6;CPPED1;DNAJC3;GALC;SDCBP;HEBP2;NPC2;GLB1;CREG1;NEU1;PADI2;TPP1;CCT8;GYG1;CTSC;FTL
Cytoplasmic Vesicle Lumen (GO:0060205)	17/115	2.69E-04	0.002109821	0	0	2.903639243	23.86658043	VCP;HSP90AA1;DDX3X;DYNLT1;ROCK1;XRCC5;MVP;HSPA6;NME2;PYGL;SRP14;NFKB1;EEF1A1;CSNK2B;CCT8;GYG1;ATG7
Endocytic Vesicle (GO:0030139)	24/196	3.33E-04	0.002545723	0	0	2.341029602	18.74742895	SCARB2;CD163;HSP90AA1;LRP1;CLTC;GOLIM4;HBB;WASL;AP2A2;IGF2R;MYO1E;HSPH1;EHD4;RAB31;RAB14;HCLS1;HLA-DRA;CD9;RAB38;ITGAV;APOE;RPS27A;UBA52;ARF6
Vesicle (GO:0031982)	27/235	4.12E-04	0.0030776	0	0	2.179507374	16.99029154	ITSN2;CD81;CLTC;CLEC16A;GIGYF2;RAB21;SDCBP;CD59;MGAT1;APOE;RPS27A;GBP1;VTI1B;APPL1;ABCA1;PDCD6IP;APLP2;SLC11A2;MSN;DNAJC3;MYO1E;PIKFYVE;VAPA;CD9;UBA52;HSPA1B;HSPA1A
RISC Complex (GO:0016442)	13-May	5.18E-04	0.003704643	0	0	10.40048544	78.68575507	DDX6;DHX9;AGO4;PRKRA;LIMD1
Cytoplasmic Side Of Endoplasmic Reticulum Membrane (GO:0098554)	13-May	5.18E-04	0.003704643	0	0	10.40048544	78.68575507	PTPN1;RPS28;RPS29;RPL27;PKD2
Recycling Endosome Membrane (GO:0055038)	Dec-70	5.40E-04	0.003722575	0	0	3.455135665	25.99802797	EHD4;RAB14;SLC31A1;RAB12;CMTM6;HLA-B;HLA-C;HLA-A;B2M;ARF6;VAMP3;VTI1B
Asymmetric Synapse (GO:0032279)	18/133	5.43E-04	0.003722575	0	0	2.61992236	19.69709052	RPL30;FMR1;RPL12;DTNBP1;SCRIB;RPL8;RPL7;RPS14;RPS25;RPS27;RPS19;RPS18;RPL14;RPS3;PTK2B;STRN;RPS13;CPEB4
Cytoplasmic Side Of Plasma Membrane (GO:0009898)	17/124	6.59E-04	0.004427374	0	0	2.658132342	19.46865569	ERRFI1;GRAMD1A;SYAP1;TRAF2;AP2A2;LITAF;RAB21;CYLD;RGS2;RGS1;ESYT2;KRAS;JAK2;JAK3;SNX5;BIRC2;CYTH1
Extrinsic Component Of Cytoplasmic Side Of Plasma Membrane (GO:0031234)	Dec-77	0.001293753	0.008512895	0	0	3.081896434	20.49525201	GNA13;ERRFI1;GRAMD1A;GNG5;RGS1;GNAQ;SYAP1;ESYT2;KRAS;JAK2;JAK3;CYTH1
Golgi Membrane (GO:0000139)	40/427	0.001388847	0.008959424	0	0	1.739126342	11.44220174	NOTCH2;SCARB2;NAA60;RAB1B;PITPNB;GOSR2;GOLIM4;ZDHHC7;UGCG;SCFD1;CHST11;CHSY1;DSE;CHST15;VTI1A;CD59;MGAT1;TMED7;B2M;CYTH1;RAB2A;RIC1;CSGALNACT2;COG3;HLA-B;VPS13B;HLA-C;HLA-A;ARFGAP3;ZDHHC17;TNFRSF1A;FIG4;PIKFYVE;VAPA;ACER3;HLA-DRA;FAM20C;KRAS;SEC22B;ATF6
Azurophil Granule Membrane (GO:0035577)	Oct-58	0.001468503	0.009247697	0	0	3.47480792	22.66794962	RAP1B;BST2;VAPA;CMTM6;LPCAT1;C3AR1;FPR1;ATP11B;DNAJC13;MAGT1
Clathrin-Coated Endocytic Vesicle Membrane (GO:0030669)	Nov-68	0.001489751	0.009247697	0	0	3.220084372	20.96000125	SCARB2;CLTC;TGFA;CD9;HLA-DRA;ROR2;APOE;FCGR1A;AP2A2;IGF2R;VAMP3
Coated Vesicle (GO:0030135)	Dec-79	0.0016245	0.009453287	0	0	2.9895814	19.20075241	SERPINA1;DENND1A;CLTC;VPS41;NUMB;VTI1A;TMED7;CTSC;ERGIC1;VAMP3;HSPD1;SEC31A
U4 snRNP (GO:0005687)	10-Apr	0.001660041	0.009453287	0	0	11.08524397	70.95568228	SNRPG;PRPF31;SNRPF;SNRPB
Neuron Projection Cytoplasm (GO:0120111)	10-Apr	0.001660041	0.009453287	0	0	11.08524397	70.95568228	FMR1;EIF4EBP2;SOD1;UHMK1
MHC Class I Protein Complex (GO:0042612)	5-Mar	0.001684686	0.009453287	0	0	24.92511013	159.1761472	HLA-B;HLA-C;HLA-A
Cytoplasmic Side Of Endosome Membrane (GO:0010009)	5-Mar	0.001684686	0.009453287	0	0	24.92511013	159.1761472	RAB21;LITAF;SNX5
Clathrin-Coated Vesicle Membrane (GO:0030665)	13/90	0.00169527	0.009453287	0	0	2.819105339	17.98564693	SCARB2;DENND1A;CLTC;TGFA;AP2A2;IGF2R;NECAP2;CD9;HLA-DRA;ROR2;APOE;FCGR1A;VAMP3
Postsynaptic Density (GO:0014069)	18/151	0.00237235	0.013008385	0	0	2.263171321	13.67832303	RPL30;FMR1;RPL12;DTNBP1;SCRIB;RPL8;RPL7;RPS14;RPS25;RPS27;RPS19;RPS18;RPL14;RPS3;PTK2B;STRN;RPS13;CPEB4
Endoplasmic reticulum-Golgi Intermediate Compartment Membrane (GO:0033116)	Sep-52	0.002434293	0.013129221	0	0	3.488804664	20.99597111	SERPINA1;GOSR2;RAB1B;TGFA;CD59;MGAT1;TMED7;SEC22B;CTSC
High-Density Lipoprotein Particle (GO:0034364)	18-May	0.002717226	0.01441883	0	0	6.398601399	37.80385631	APOC2;APOC1;APOE;PLA2G7;PLTP
Clathrin-Coated Endocytic Vesicle (GO:0045334)	Dec-85	0.003055533	0.015956672	0	0	2.742986447	15.88408935	SCARB2;MYO1E;CLTC;TGFA;CD9;HLA-DRA;ROR2;APOE;FCGR1A;AP2A2;IGF2R;VAMP3
U7 snRNP (GO:0005683)	6-Mar	0.003226795	0.016332549	0	0	16.61585903	95.31298317	SNRPG;SNRPF;SNRPB
Low-Density Lipoprotein Particle (GO:0034362)	6-Mar	0.003226795	0.016332549	0	0	16.61585903	95.31298317	APOC2;APOE;PLA2G7
Clathrin-Coated Vesicle (GO:0030136)	Nov-78	0.004511745	0.022490365	0	0	2.738017985	14.78823035	MYO1E;RAB14;DENND1A;RAB12;CLTC;VPS41;NUMB;VTI1A;AP2A2;IGF2R;VAMP3
RISC-loading Complex (GO:0070578)	7-Mar	0.005408654	0.026558912	0	0	12.46123348	65.04458621	AGO4;DHX9;PRKRA
Endocytic Vesicle Lumen (GO:0071682)	21-May	0.005598813	0.027088376	0	0	5.198036187	26.95286053	HSP90AA1;HSPH1;HGS;HBB;APOE
Lipid Droplet (GO:0005811)	Nov-82	0.006612681	0.031530028	0	0	2.583213567	12.96454487	CTDNEP1;RAP1B;FIG4;VCP;LPCAT2;LPCAT1;RAB18;ACSL4;AUP1;UBE2G2;RAB3GAP1
Tertiary Granule Membrane (GO:0070821)	Oct-72	0.007374764	0.034661392	0	0	2.688172043	13.19809501	CD53;RAB14;SLC11A1;ATP6AP2;SLC2A3;CD59;ATP11A;LAMTOR3;LAIR1;SIGLEC5
Membrane Raft (GO:0045121)	18/169	0.007789183	0.03609354	0	0	1.99147351	9.668642231	TGFBR1;TNFRSF1A;RAP1B;LAT2;TLR1;PPP2CA;SDCBP;PLSCR1;PIKFYVE;PGK1;SERPINH1;FLOT1;FAS;TPP1;LCP2;JAK2;PAG1;TLR2
BLOC-1 Complex (GO:0031083)	8-Mar	0.008289851	0.037175521	0	0	9.96845815	47.77606099	BLOC1S6;BLOC1S1;DTNBP1
Chylomicron (GO:0042627)	8-Mar	0.008289851	0.037175521	0	0	9.96845815	47.77606099	APOC2;APOC1;APOE
Lytic Vacuole (GO:0000323)	22/223	0.00858218	0.037175521	0	0	1.830194904	8.70819058	CTSA;CD164;SLC11A1;CLTC;ATP6AP2;CXCR4;GALC;MFHAS1;RAB14;HGS;NPC2;RPS6KC1;RAB12;NEU1;VPS41;HLA-DRA;MFSD1;VPS35;RAB38;TPP1;CTSC;LAMTOR5
COPII Vesicle Coat (GO:0030127)	15-Apr	0.008587658	0.037175521	0	0	6.044893378	28.75815209	SEC24B;SAR1A;TMED7;SEC31A
Secondary Lysosome (GO:0005767)	15-Apr	0.008587658	0.037175521	0	0	6.044893378	28.75815209	FTH1;NCF4;PIK3C3;FTL
Recycling Endosome (GO:0055037)	17/159	0.009185599	0.039247557	0	0	1.999221017	9.376583279	SLC31A1;SLC11A2;CMTM6;HLA-B;HLA-C;ATP11B;ATP11A;HLA-A;EHD4;RAB14;RAB12;TBC1D14;TPP1;B2M;VTI1B;ARF6;VAMP3
Tertiary Granule (GO:0070820)	17/162	0.010962623	0.046239781	0	0	1.957544065	8.834912611	CD53;SLC11A1;ATP6AP2;FPR1;HBB;SLC2A3;ARMC8;ATP11A;AP2A2;RAB14;FTH1;CD59;B2M;LAMTOR3;LAIR1;ATP6V0A1;SIGLEC5
Autolysosome (GO:0044754)	9-Mar	0.011913355	0.049613846	0	0	8.30660793	36.79906423	FTH1;PIK3C3;FTL
U4/U6 X U5 tri-snRNP Complex (GO:0046540)	Jun-35	0.013156102	0.053436513	0	0	3.442122578	14.907384	LSM7;PRPF18;SNRPG;PRPF31;SNRPF;SNRPB
Aggresome (GO:0016235)	Jun-35	0.013156102	0.053436513	0	0	3.442122578	14.907384	TDP2;EDEM1;XRN2;SLC2A3;HSPA1B;HSPA1A
Endoribonuclease Complex (GO:1902555)	17-Apr	0.0136761	0.05487118	0	0	5.114367114	21.95140333	DHX9;AGO4;PRKRA;RPP30
Extracellular Membrane-Bounded Organelle (GO:0065010)	Aug-57	0.014834188	0.058800576	0	0	2.718150623	11.4456451	DNAJC3;SDCBP;PDCD6IP;CLTC;SLC11A2;CD9;MGAT1;APOE
Spliceosomal tri-snRNP Complex (GO:0097526)	Jun-36	0.015047258	0.058935096	0	0	3.327208481	13.96282824	LSM7;PRPF18;SNRPG;PRPF31;SNRPF;SNRPB
Intracellular Organelle Lumen (GO:0070013)	64/856	0.015377174	0.059518708	0	0	1.359592198	5.676122152	ACADVL;DDX3X;SERPINA1;POGLUT1;GOLIM4;HBB;PYGL;SRP14;FTH1;PDK4;TSPO;JAK2;GYG1;B2M;CTSC;ARG2;HSP90AA1;DYNLT1;APLP2;RHBDF2;NME2;ARMC8;EEF1A1;DNAJC3;HADHA;SCO2;CSNK2B;FDX1;SERPING1;FAM20C;PPIB;ISCU;VCP;MVP;TSPAN33;HSPD1;PRDX3;VCPIP1;HSPH1;GRPEL1;BLOC1S1;SPP1;SERPINH1;RPS3;PDSS2;IARS2;APOE;CCT8;ATG7;HSPA9;PDHA1;HSPA5;ERAP1;HSPA6;MTHFS;SOD2;ATP5F1C;HSPE1;SOD1;P4HA1;GLB1;CDK13;HSPA1B;HSPA1A
Proton-Transporting V-type ATPase, V1 Domain (GO:0033180)	10-Mar	0.016307645	0.061669138	0	0	7.119572058	29.30502214	ATP6V1G1;ATP6V1B2;ATP6V1C1
Vacuolar Proton-Transporting V-type ATPase, V1 Domain (GO:0000221)	10-Mar	0.016307645	0.061669138	0	0	7.119572058	29.30502214	ATP6V1G1;ATP6V1B2;ATP6V1C1
Lumenal Side Of Endoplasmic Reticulum Membrane (GO:0098553)	27-May	0.016754692	0.0626397	0	0	3.779186392	15.45338398	HLA-B;HLA-C;HLA-DRA;HLA-A;PKD2
P-body (GO:0000932)	Oct-83	0.019155383	0.070023566	0	0	2.281769164	9.024788393	DDX6;ZFP36;YTHDF3;CAPRIN1;CNOT3;RC3H1;LIMD1;DCP1A;LSM14A;PATL1
Autophagosome (GO:0005776)	Oct-83	0.019155383	0.070023566	0	0	2.281769164	9.024788393	VMP1;CALCOCO2;FTH1;VTI1A;TBC1D14;PIK3C3;AUP1;GABARAP;FTL;ATG5
U12-type Spliceosomal Complex (GO:0005689)	28-May	0.019466298	0.070378154	0	0	3.614682068	14.23848795	LSM7;SNRPG;YBX1;SNRPF;SNRPB
Extracellular Vesicle (GO:1903561)	Aug-60	0.019800218	0.070807301	0	0	2.5609258	10.04411062	DNAJC3;SDCBP;PDCD6IP;CLTC;SLC11A2;CD9;MGAT1;APOE
U2-type Precatalytic Spliceosome (GO:0071005)	Jul-49	0.020117776	0.071169336	0	0	2.773356911	10.83315224	SF3A3;LSM7;SNRPG;PRPF31;SNRPF;CWC27;SNRPB
U5 snRNP (GO:0005682)	19-Apr	0.020351319	0.071229616	0	0	4.431981188	17.26083633	PRPF18;SNRPG;SNRPF;SNRPB
Precatalytic Spliceosome (GO:0071011)	Jul-52	0.027080102	0.093142285	0	0	2.588053836	9.340172574	SF3A3;LSM7;SNRPG;PRPF31;SNRPF;CWC27;SNRPB
Cul4A-RING E3 Ubiquitin Ligase Complex (GO:0031464)	12-Mar	0.027461403	0.093142285	0	0	5.536857562	19.90485775	COP1;TRPC4AP;TNFSF13B
Cytoplasmic Side Of Lysosomal Membrane (GO:0098574)	12-Mar	0.027461403	0.093142285	0	0	5.536857562	19.90485775	EEF1A1;BORCS7;LITAF
MHC Protein Complex (GO:0042611)	21-Apr	0.028726339	0.094843809	0	0	3.910156655	13.8808248	HLA-B;HLA-C;HLA-DRA;HLA-A
Hrd1p Ubiquitin Ligase ERAD-L Complex (GO:0000839)	5-Feb	0.028827905	0.094843809	0	0	11.06748826	39.24986681	SEL1L;DERL2
cyclin/CDK Positive Transcription Elongation Factor Complex (GO:0008024)	5-Feb	0.028827905	0.094843809	0	0	11.06748826	39.24986681	CCNT2;CDK13
Specific Granule Membrane (GO:0035579)	Oct-90	0.031675016	0.103179011	0	0	2.081338652	7.185253619	CD53;CMTM6;C3AR1;SLC2A3;ITGAV;CD59;ATP11A;SLC2A5;LAMTOR3;LAIR1
mRNA Cleavage And Polyadenylation Specificity Factor Complex (GO:0005847)	13-Mar	0.034221739	0.110381885	0	0	4.982907489	16.8167855	CPSF7;FIP1L1;WDR33
Macropinosome (GO:0044354)	6-Feb	0.041628488	0.129200915	0	0	8.300176056	26.38601514	APLP2;APPL1
Pinosome (GO:0044352)	6-Feb	0.041628488	0.129200915	0	0	8.300176056	26.38601514	APLP2;APPL1
Triglyceride-Rich Plasma Lipoprotein Particle (GO:0034385)	14-Mar	0.041757533	0.129200915	0	0	4.529675611	14.38568545	APOC2;APOC1;APOE
Very-Low-Density Lipoprotein Particle (GO:0034361)	14-Mar	0.041757533	0.129200915	0	0	4.529675611	14.38568545	APOC2;APOC1;APOE
Spliceosomal snRNP Complex (GO:0097525)	Jul-57	0.042019751	0.129200915	0	0	2.328629531	7.380860302	SF3A3;LSM7;PRPF18;SNRPG;PRPF31;SNRPF;SNRPB
Vacuolar Proton-Transporting V-type ATPase Complex (GO:0016471)	24-Apr	0.044611768	0.135900663	0	0	3.323104056	10.3340481	ATP6V1G1;ATP6V1B2;ATP6V1C1;ATP6V0A1
Axonal Growth Cone (GO:0044295)	15-Mar	0.050050013	0.149233031	0	0	4.151982379	12.43407666	SHTN1;HSP90AA1;FKBP4
trans-Golgi Network Transport Vesicle (GO:0030140)	15-Mar	0.050050013	0.149233031	0	0	4.151982379	12.43407666	RAB14;RAB12;IGF2R
U2 snRNP (GO:0005686)	25-Apr	0.050802734	0.149233031	0	0	3.164693038	9.430168476	SF3A3;SNRPG;SNRPF;SNRPB
Endosome Lumen (GO:0031904)	25-Apr	0.050802734	0.149233031	0	0	3.164693038	9.430168476	LNPEP;RAB38;JAK2;B2M
Ficolin-1-Rich Granule Membrane (GO:0101003)	Jul-60	0.053131345	0.154692147	0	0	2.19646998	6.446613513	SLC11A1;ATP6AP2;FPR1;SLC2A3;AP2A2;ATP6V0A1;SIGLEC5
Lysosomal Lumen (GO:0043202)	Sep-86	0.055436517	0.159987844	0	0	1.944773561	5.625290091	SCARB2;CTSA;GALC;HSP90AA1;NPC2;GLB1;NEU1;TPP1;GYG1
Hrd1p Ubiquitin Ligase Complex (GO:0000836)	7-Feb	0.056116446	0.160541834	0	0	6.639788732	19.12475842	SEL1L;DERL2
Vesicle Coat (GO:0030120)	May-37	0.056930885	0.161467768	0	0	2.596811562	7.442247163	SEC24B;NECAP2;SAR1A;TMED7;SEC31A
trans-Golgi Network Membrane (GO:0032588)	10/100	0.058157903	0.163538036	0	0	1.849093775	5.259920124	HTR7;RAB31;RIC1;COG3;CLTC;VTI1A;HLA-DRA;IGF2R;VAMP3;TMEM165
Platelet Alpha Granule Membrane (GO:0031092)	16-Mar	0.059074856	0.164708709	0	0	3.832395798	10.84165567	CD9;PHACTR2;LHFPL2
Germ Plasm (GO:0060293)	17-Mar	0.068803172	0.190220534	0	0	3.558464443	9.524249418	DDX3X;SNRPG;HELZ
Specific Granule (GO:0042581)	14/159	0.069533349	0.190637266	0	0	1.607792367	4.286292127	CD53;CMTM6;SLC2A3;ARMC8;ATP11A;SLC2A5;NFKB1;NEU1;C3AR1;ITGAV;CD59;B2M;LAMTOR3;LAIR1
Dendrite Cytoplasm (GO:0032839)	8-Feb	0.072058667	0.19592811	0	0	5.53286385	14.55295167	SOD1;UHMK1
U1 snRNP (GO:0005685)	18-Mar	0.079202373	0.213586728	0	0	3.321057269	8.421367694	SNRPG;SNRPF;SNRPB
Actin Cytoskeleton (GO:0015629)	25/327	0.082260233	0.220029404	0	0	1.380434718	3.448142991	CLIC4;FLT1;WIPF1;DHX9;AVIL;WASL;ARHGAP6;SCIN;PSTPIP2;SH3PXD2B;FLOT1;STK38L;GBP1;WASF2;SEPTIN2;KLHL2;SEPTIN9;EEF1A1;MYO1E;PARVG;CDC42EP3;SPECC1L;INTS6;LCP1;GAS7
Rough Endoplasmic Reticulum (GO:0005791)	30-Apr	0.088297694	0.234273719	0	0	2.555419889	6.202109589	RPL4;RAB14;SUCO;UBA1
Endolysosome Membrane (GO:0036020)	19-Mar	0.090236955	0.237503666	0	0	3.113325991	7.488533542	CLTC;CLEC16A;AP2A2
Golgi Medial Cisterna (GO:0005797)	10-Feb	0.107476931	0.278424491	0	0	4.149207746	9.254720946	YIPF1;HLA-A
Preribosome, Small Subunit Precursor (GO:0030688)	10-Feb	0.107476931	0.278424491	0	0	4.149207746	9.254720946	RIOK3;RIOK1
Proton-Transporting V-type ATPase Complex (GO:0033176)	21-Mar	0.114059656	0.293168959	0	0	2.767107195	6.007482893	ATP6V1G1;ATP6AP2;ATP6V0A1
Filopodium (GO:0030175)	Jun-60	0.124923092	0.314756214	0	0	1.846093443	3.839979576	SHTN1;FMR1;MSN;ITGAV;LCP1;ARF6
Early Phagosome (GO:0032009)	11-Feb	0.126585455	0.314756214	0	0	3.687989045	7.622474658	RAB31;APPL1
Filopodium Membrane (GO:0031527)	11-Feb	0.126585455	0.314756214	0	0	3.687989045	7.622474658	ITGAV;ARF6
Intracellular Vesicle (GO:0097708)	11-Feb	0.126585455	0.314756214	0	0	3.687989045	7.622474658	ITSN2;APPL1
Golgi-associated Vesicle (GO:0005798)	May-47	0.127241874	0.314756214	0	0	1.977472366	4.076886529	SCFD1;RAB14;RAB12;ZDHHC17;IGF2R
Platelet Alpha Granule (GO:0031091)	Aug-89	0.133528873	0.327843278	0	0	1.641516443	3.305090838	SERPINA1;APLP2;PHACTR2;SERPING1;CD9;LHFPL2;VTI1B;VEGFA
Cul4-RING E3 Ubiquitin Ligase Complex (GO:0080008)	Apr-35	0.135741743	0.330807655	0	0	2.142686465	4.278947333	COP1;TRPC4AP;DCAF6;TNFSF13B
U2-type Spliceosomal Complex (GO:0005684)	Aug-90	0.139732997	0.333655604	0	0	1.621411612	3.190973469	SF3A3;LSM7;PRPF18;SNRPG;PRPF31;SNRPF;CWC27;SNRPB
Cul2-RING Ubiquitin Ligase Complex (GO:0031462)	23-Mar	0.139952806	0.333655604	0	0	2.490132159	4.896720407	FEM1B;CUL2;FEM1C
Core Mediator Complex (GO:0070847)	23-Mar	0.139952806	0.333655604	0	0	2.490132159	4.896720407	MED23;MED14;MED17
Spindle (GO:0005819)	16/210	0.144304672	0.339218178	0	0	1.372218241	2.656379089	DR1;CSNK1A1;BOD1;LIMK2;CLTC;CD180;HNRNPU;NEDD9;PKD2;MZT2B;CYLD;KIF16B;CDC27;RPS3;TUBGCP3;LSM14A
MIB Complex (GO:0140275)	12-Feb	0.146410277	0.339218178	0	0	3.319014085	6.37696275	HSPA9;CHCHD3
SAM Complex (GO:0001401)	12-Feb	0.146410277	0.339218178	0	0	3.319014085	6.37696275	HSPA9;CHCHD3
Podosome (GO:0002102)	12-Feb	0.146410277	0.339218178	0	0	3.319014085	6.37696275	SH3PXD2B;LCP1
P Granule (GO:0043186)	24-Mar	0.15357296	0.350871555	0	0	2.371428571	4.443059989	DDX3X;SNRPG;HELZ
Heterotrimeric G-protein Complex (GO:0005834)	24-Mar	0.15357296	0.350871555	0	0	2.371428571	4.443059989	GNA13;GNG5;GNAQ
Cytoskeleton (GO:0005856)	40/599	0.165439664	0.370810126	0	0	1.192801353	2.146027025	CLIC4;FLT1;ROCK1;WIPF1;DHX9;AVIL;MAST2;MVP;HSPB1;WASL;ARHGAP6;UXT;PPP2CA;SDCBP;SCIN;EPB41L3;STK38L;CCT8;WASF2;GBP1;CCT3;SEPTIN2;DYRK1A;RHOG;DTNBP1;KLHL2;MSN;TBCA;SEPTIN9;ADCY10;MFHAS1;MYO1E;SHTN1;PARVG;CDC42EP3;SPECC1L;ODF3B;LCP1;INTS6;PFDN5
Mitotic Spindle Microtubule (GO:1990498)	13-Feb	0.166808203	0.370810126	0	0	3.01712548	5.403402044	CLTC;HNRNPU
Septin Cytoskeleton (GO:0032156)	13-Feb	0.166808203	0.370810126	0	0	3.01712548	5.403402044	SEPTIN2;SEPTIN9
Septin Ring (GO:0005940)	13-Feb	0.166808203	0.370810126	0	0	3.01712548	5.403402044	SEPTIN2;SEPTIN9
Endoplasmic Reticulum Tubular Network (GO:0071782)	26-Mar	0.181954294	0.40094033	0	0	2.16498755	3.689138258	ATL3;RAB18;RAB3GAP1
Mitochondrial Membrane (GO:0031966)	36/540	0.182799542	0.40094033	0	0	1.189914441	2.022099101	MRPS15;ACADVL;MRPS16;MRPS14;NDUFB2;MRPS31;MIEF1;COX7C;HSPD1;PGS1;CHCHD3;NNT;MPC2;RPS3;HMOX1;FLVCR2;TSPO;RPS27A;NDUFV2;TIMMDC1;STARD7;ACSL1;SQOR;ACSL4;ATP5F1C;MRPS6;SDHB;COX6B1;HADHB;SPART;HADHA;RNF144B;SCO2;KRAS;UBA52;CDS2
Ino80 Complex (GO:0031011)	14-Feb	0.187649988	0.408853286	0	0	2.765551643	4.62725689	YY1;RUVBL1
cullin-RING Ubiquitin Ligase Complex (GO:0031461)	13/174	0.192437088	0.416525012	0	0	1.342238785	2.211990721	ANAPC16;FEM1B;FBXO38;CUL2;CUL1;KLHL2;FBXO45;TRPC4AP;DCAF6;TNFSF13B;CDC27;FEM1C;FBXL5
Vesicle Membrane (GO:0012506)	Jun-69	0.198189882	0.426173014	0	0	1.581608615	2.55988053	RAB21;PIKFYVE;VOPP1;SLC30A1;GBP1;APPL1
PRC1 Complex (GO:0035102)	15-Feb	0.208819221	0.437589323	0	0	2.552681473	3.998230206	PHC2;RNF2
TIM23 Mitochondrial Import Inner Membrane Translocase Complex (GO:0005744)	15-Feb	0.208819221	0.437589323	0	0	2.552681473	3.998230206	HSPA9;GRPEL1
U2-type Prespliceosome (GO:0071004)	15-Feb	0.208819221	0.437589323	0	0	2.552681473	3.998230206	SNRPG;SNRPB
Prespliceosome (GO:0071010)	15-Feb	0.208819221	0.437589323	0	0	2.552681473	3.998230206	SNRPG;SNRPB
Endolysosome (GO:0036019)	28-Mar	0.211587825	0.440584775	0	0	1.991577093	3.09314849	CLTC;CLEC16A;AP2A2
Actin Filament (GO:0005884)	Jun-71	0.21629548	0.447554797	0	0	1.532780647	2.346855539	WIPF1;PSTPIP2;AVIL;LCP1;ARHGAP6;GAS7
Nuclear Membrane (GO:0031965)	16/227	0.22253548	0.45758858	0	0	1.260511443	1.89413113	AHCTF1;WTAP;MRPS14;PHF11;ZBTB1;ATP11B;SLC30A1;RNF6;ENO1;PUM2;CTDNEP1;SDCBP;GLB1;CNEP1R1;NUP35;ARL6IP6
U2-type Catalytic Step 2 Spliceosome (GO:0071007)	29-Mar	0.226776415	0.457726628	0	0	1.914876313	2.841275674	SNRPG;SNRPF;SNRPB
Myofibril (GO:0030016)	29-Mar	0.226776415	0.457726628	0	0	1.914876313	2.841275674	SCO2;TMOD3;MYL12B
Protein Serine/Threonine Phosphatase Complex (GO:0008287)	29-Mar	0.226776415	0.457726628	0	0	1.914876313	2.841275674	PPP2CA;PPP2CB;PPP4C
Clathrin Coat (GO:0030118)	16-Feb	0.230211277	0.459027334	0	0	2.370221328	3.481281056	NECAP2;CLTC
Protein Phosphatase Type 2A Complex (GO:0000159)	16-Feb	0.230211277	0.459027334	0	0	2.370221328	3.481281056	PPP2CA;PPP2CB
Microtubule Cytoskeleton (GO:0015630)	23/342	0.231941391	0.45969107	0	0	1.199063778	1.752156604	CCT3;CCT2;CLIC4;CSNK1A1;SEPTIN2;MAST2;CLTC;DTNBP1;NEDD9;TBCA;SEPTIN9;CCT6A;MZT2B;PPP2CA;SHTN1;CYLD;ADCY10;KIF16B;CDC27;TCP1;TUBGCP3;CCT8;CCT5
Mitochondrial Outer Membrane (GO:0005741)	11/151	0.241509384	0.471429629	0	0	1.305247813	1.854557372	SPART;HADHB;ACSL1;STARD7;HMOX1;TSPO;ACSL4;KRAS;MIEF1;RPS27A;UBA52
MLL1 Complex (GO:0071339)	30-Mar	0.24216294	0.471429629	0	0	1.843857073	2.614855716	RUVBL1;PRPF31;RNF2
Non-Motile Cilium (GO:0097730)	30-Mar	0.24216294	0.471429629	0	0	1.843857073	2.614855716	SEPTIN2;PKD2;SEPTIN9
Vacuolar Membrane (GO:0005774)	May-59	0.244098817	0.472403005	0	0	1.537053382	2.167525237	VMP1;ATP6V1G1;ATP6AP2;GABARAP;ATP6V0A1
Desmosome (GO:0030057)	17-Feb	0.25173236	0.472728195	0	0	2.212089202	3.051331116	UBA1;DSC2
Mitochondrial Respiratory Chain Complex IV (GO:0005751)	17-Feb	0.25173236	0.472728195	0	0	2.212089202	3.051331116	COX7C;COX6B1
Activin Receptor Complex (GO:0048179)	5-Jan	0.253936354	0.472728195	0	0	4.146437995	5.68340487	TGFBR1
Apicolateral Plasma Membrane (GO:0016327)	5-Jan	0.253936354	0.472728195	0	0	4.146437995	5.68340487	NEDD4
Box C/D RNP Complex (GO:0031428)	5-Jan	0.253936354	0.472728195	0	0	4.146437995	5.68340487	NOP58
Signal Recognition Particle, Endoplasmic Reticulum Targeting (GO:0005786)	5-Jan	0.253936354	0.472728195	0	0	4.146437995	5.68340487	SRP19
Serine/Threonine Protein Kinase Complex (GO:1902554)	May-60	0.254932974	0.472728195	0	0	1.509026719	2.062469232	CDKN1A;CDK6;AZI2;TANK;TGFBR1
Golgi Stack (GO:0005795)	31-Mar	0.257711543	0.472728195	0	0	1.777910636	2.41069458	GOLPH3;RAB14;LPCAT2
MLL1/2 Complex (GO:0044665)	31-Mar	0.257711543	0.472728195	0	0	1.777910636	2.41069458	RUVBL1;PRPF31;RNF2
Cell-Cell Junction (GO:0005911)	20/299	0.258635487	0.472728195	0	0	1.191515828	1.611329266	CD53;MPP1;CLIC4;HEG1;TMOD3;MSN;SCRIB;LIMD1;LIN7C;PKD2;VEGFA;RAP1B;SDCBP;MYO1E;EPB41L3;FLOT1;UBA1;PAK2;DSC2;EIF4G2
Organelle Outer Membrane (GO:0031968)	12/170	0.261700898	0.475688373	0	0	1.261595881	1.691236191	SPART;HADHB;ACSL1;STARD7;HMOX1;TSPO;ACSL4;KRAS;ENO1;MIEF1;RPS27A;UBA52
SCF Ubiquitin Ligase Complex (GO:0019005)	May-61	0.265881426	0.480631809	0	0	1.482001009	1.963213902	FBXO38;CUL2;CUL1;FBXO45;FBXL5
Dendrite (GO:0030425)	18/270	0.277233101	0.497720091	0	0	1.186862245	1.522621547	PRKAA1;FMR1;SYAP1;RPS6;DYRK1A;GIGYF2;UHMK1;SOD1;HTR7;HRH2;RACK1;PTK2B;STRN;APOE;ATXN10;RPL28;MARK3;CPEB4
Respiratory Chain Complex IV (GO:0045277)	19-Feb	0.294835273	0.497720091	0	0	1.951636288	2.383608487	COX7C;COX6B1
AP-3 Adaptor Complex (GO:0030123)	6-Jan	0.296397931	0.497720091	0	0	3.316974494	4.033614679	AP3S1
B-WICH Complex (GO:0110016)	6-Jan	0.296397931	0.497720091	0	0	3.316974494	4.033614679	DEK
H3 Histone Acetyltransferase Complex (GO:0070775)	6-Jan	0.296397931	0.497720091	0	0	3.316974494	4.033614679	KAT6A
MOZ/MORF Histone Acetyltransferase Complex (GO:0070776)	6-Jan	0.296397931	0.497720091	0	0	3.316974494	4.033614679	KAT6A
PTW/PP1 Phosphatase Complex (GO:0072357)	6-Jan	0.296397931	0.497720091	0	0	3.316974494	4.033614679	PPP1CB
X Chromosome (GO:0000805)	6-Jan	0.296397931	0.497720091	0	0	3.316974494	4.033614679	SMCHD1
Flotillin Complex (GO:0016600)	6-Jan	0.296397931	0.497720091	0	0	3.316974494	4.033614679	FLOT1
Hemidesmosome (GO:0030056)	6-Jan	0.296397931	0.497720091	0	0	3.316974494	4.033614679	ERBIN
Phosphatidylinositol 3-Kinase Complex, Class III (GO:0035032)	6-Jan	0.296397931	0.497720091	0	0	3.316974494	4.033614679	PIK3C3
Proton-Transporting V-type ATPase, V0 Domain (GO:0033179)	6-Jan	0.296397931	0.497720091	0	0	3.316974494	4.033614679	ATP6V0A1
Vacuolar Proton-Transporting V-type ATPase, V0 Domain (GO:0000220)	6-Jan	0.296397931	0.497720091	0	0	3.316974494	4.033614679	ATP6V0A1
Mitotic Spindle (GO:0072686)	10/143	0.296775041	0.497720091	0	0	1.248400256	1.516532742	DR1;LIMK2;CDC27;CD180;CLTC;RPS3;HNRNPU;NEDD9;PKD2;LSM14A
trans-Golgi Network (GO:0005802)	16/241	0.298026924	0.497720091	0	0	1.181192315	1.429917693	RIC1;YIPF1;COG3;CLTC;IGF2R;TMEM165;RAB21;MS4A6A;GOLPH3;HTR7;RAB31;VTI1A;HLA-DRA;DENND5A;RAB38;VAMP3
Anaphase-Promoting Complex (GO:0005680)	20-Feb	0.316275949	0.518961943	0	0	1.843114241	2.121682878	ANAPC16;CDC27
Multivesicular Body (GO:0005771)	Apr-50	0.316931759	0.518961943	0	0	1.442834138	1.657915692	BST2;TSG101;APOE;TPT1
Golgi Cisterna (GO:0031985)	Apr-51	0.330036413	0.518961943	0	0	1.41206049	1.565342886	RAB21;GOLPH3;YIPF1;HLA-A
Organelle Inner Membrane (GO:0019866)	25/398	0.33325532	0.518961943	0	0	1.113395432	1.223450513	MRPS15;MRPS16;MRPS14;NDUFB2;MRPS31;COX7C;HSPD1;PGS1;CHCHD3;NNT;MPC2;RPS3;NDUFV2;ARL6IP6;TIMMDC1;SQOR;ATP11B;ATP5F1C;MRPS6;SDHB;COX6B1;HADHB;HADHA;SCO2;CDS2
ESC/E(Z) Complex (GO:0035098)	7-Jan	0.336444843	0.518961943	0	0	2.763998827	3.010882123	HDAC2
MICOS Complex (GO:0061617)	7-Jan	0.336444843	0.518961943	0	0	2.763998827	3.010882123	CHCHD3
NMDA Selective Glutamate Receptor Complex (GO:0017146)	7-Jan	0.336444843	0.518961943	0	0	2.763998827	3.010882123	PTK2B
TORC2 Complex (GO:0031932)	7-Jan	0.336444843	0.518961943	0	0	2.763998827	3.010882123	TTI1
U6 snRNP (GO:0005688)	7-Jan	0.336444843	0.518961943	0	0	2.763998827	3.010882123	LSM7
Cytoskeleton Of Presynaptic Active Zone (GO:0048788)	7-Jan	0.336444843	0.518961943	0	0	2.763998827	3.010882123	ERC1
Death-Inducing Signaling Complex (GO:0031264)	7-Jan	0.336444843	0.518961943	0	0	2.763998827	3.010882123	FAS
Ribonuclease MRP Complex (GO:0000172)	7-Jan	0.336444843	0.518961943	0	0	2.763998827	3.010882123	RPP30
Serine C-palmitoyltransferase Complex (GO:0017059)	7-Jan	0.336444843	0.518961943	0	0	2.763998827	3.010882123	SPTLC2
Spherical High-Density Lipoprotein Particle (GO:0034366)	7-Jan	0.336444843	0.518961943	0	0	2.763998827	3.010882123	APOC2
Sin3 Complex (GO:0016580)	21-Feb	0.337561872	0.518961943	0	0	1.746015567	1.896184189	HDAC2;ARID4B
Sin3-type Complex (GO:0070822)	21-Feb	0.337561872	0.518961943	0	0	1.746015567	1.896184189	HDAC2;ARID4B
Mitochondrial Outer Membrane Translocase Complex (GO:0005742)	21-Feb	0.337561872	0.518961943	0	0	1.746015567	1.896184189	HSPA9;CHCHD3
Adherens Junction (GO:0005912)	10/150	0.349473569	0.534775834	0	0	1.185536981	1.246387445	SDCBP;MYO1E;TMOD3;FLOT1;MSN;SCRIB;LIN7C;LIMD1;EIF4G2;VEGFA
Endoplasmic Reticulum Lumen (GO:0005788)	18/284	0.35262263	0.537096506	0	0	1.123549946	1.171139961	SERPINA1;POGLUT1;HSPA5;APLP2;ERAP1;TSPAN33;DNAJC3;VCPIP1;P4HA1;SERPINH1;SPP1;SERPING1;TSPO;FAM20C;APOE;PPIB;B2M;CTSC
Tertiary Granule Lumen (GO:1904724)	Apr-53	0.35631259	0.540215862	0	0	1.354281395	1.39754645	FTH1;HBB;ARMC8;B2M
Mitochondrial Inner Membrane (GO:0005743)	23/370	0.360770255	0.544465201	0	0	1.100644861	1.122122775	MRPS15;MRPS16;TIMMDC1;MRPS14;SQOR;MRPS31;NDUFB2;ATP5F1C;COX7C;MRPS6;SDHB;COX6B1;HSPD1;PGS1;HADHB;HADHA;CHCHD3;SCO2;NNT;MPC2;RPS3;NDUFV2;CDS2
Mitochondrial Matrix (GO:0005759)	22/355	0.370523239	0.549627239	0	0	1.096897973	1.08904321	HSPA9;ARG2;ACADVL;PDHA1;MRPS14;MTHFS;ATP5F1C;HSPE1;SOD2;HSPD1;SOD1;PRDX3;HADHA;GRPEL1;SCO2;BLOC1S1;FDX1;PDK4;RPS3;PDSS2;IARS2;ISCU
AP-2 Adaptor Complex (GO:0030122)	8-Jan	0.374214291	0.549627239	0	0	2.369016208	2.328569227	AP2A2
Golgi Trans Cisterna (GO:0000138)	8-Jan	0.374214291	0.549627239	0	0	2.369016208	2.328569227	YIPF1
RNA N6-methyladenosine Methyltransferase Complex (GO:0036396)	8-Jan	0.374214291	0.549627239	0	0	2.369016208	2.328569227	WTAP
Clathrin Coat Of Endocytic Vesicle (GO:0030128)	8-Jan	0.374214291	0.549627239	0	0	2.369016208	2.328569227	AP2A2
Pseudopodium (GO:0031143)	8-Jan	0.374214291	0.549627239	0	0	2.369016208	2.328569227	MSN
Cyclin-Dependent Protein Kinase Holoenzyme Complex (GO:0000307)	Mar-40	0.399759405	0.584537086	0	0	1.344802953	1.233039606	CDKN1A;CDK6;CDK13
Apical Dendrite (GO:0097440)	9-Jan	0.409835685	0.593990927	0	0	2.072779244	1.848916946	PTK2B
Multimeric Ribonuclease P Complex (GO:0030681)	9-Jan	0.409835685	0.593990927	0	0	2.072779244	1.848916946	RPP30
INO80-type Complex (GO:0097346)	25-Feb	0.420214926	0.605845019	0	0	1.442054501	1.250245347	YY1;RUVBL1
Microvillus (GO:0005902)	Apr-58	0.421697597	0.605845019	0	0	1.228558364	1.06081938	MYO1E;CLIC4;MSN;ITGAV
Polymeric Cytoskeletal Fiber (GO:0099513)	16/265	0.440172934	0.629638676	0	0	1.065967972	0.874720096	CCT3;CCT2;WIPF1;AVIL;SLC1A4;SEPTIN9;ARHGAP6;CCT6A;KIF16B;PSTPIP2;TCP1;TLK2;CCT8;LCP1;CCT5;GAS7
CD40 Receptor Complex (GO:0035631)	10-Jan	0.44343109	0.631553371	0	0	1.842372716	1.498241196	TRAF2
Nuclear Chromosome (GO:0000228)	Jun-95	0.456999481	0.64807254	0	0	1.118017231	0.875489133	YY1;SMCHD1;RUVBL1;HNRNPU;SHOC1;CHD1
Specific Granule Lumen (GO:0035580)	Apr-61	0.460189736	0.648170077	0	0	1.163711749	0.903175778	NEU1;ARMC8;B2M;NFKB1
Euchromatin (GO:0000791)	Mar-44	0.461008505	0.648170077	0	0	1.213344794	0.939539937	KMT2E;SETD5;PADI2
Transcription Factor TFIIH Holo Complex (GO:0005675)	11-Jan	0.475115641	0.665161897	0	0	1.658047493	1.233914054	GTF2H2C
Bicellular Tight Junction (GO:0005923)	May-81	0.491986644	0.685862736	0	0	1.090839411	0.773736441	VAPA;STRN;YBX3;TGFBR1;CYTH1
COPI Vesicle Coat (GO:0030126)	12-Jan	0.504997932	0.686546775	0	0	1.507235948	1.029745024	TMED7
Set1C/COMPASS Complex (GO:0048188)	12-Jan	0.504997932	0.686546775	0	0	1.507235948	1.029745024	BOD1
Swr1 Complex (GO:0000812)	12-Jan	0.504997932	0.686546775	0	0	1.507235948	1.029745024	RUVBL1
beta-catenin-TCF Complex (GO:1990907)	12-Jan	0.504997932	0.686546775	0	0	1.507235948	1.029745024	PYGO2
Clathrin Coat Of Coated Pit (GO:0030132)	12-Jan	0.504997932	0.686546775	0	0	1.507235948	1.029745024	AP2A2
Clathrin Vesicle Coat (GO:0030125)	12-Jan	0.504997932	0.686546775	0	0	1.507235948	1.029745024	NECAP2
Basolateral Plasma Membrane (GO:0016323)	10/171	0.51097779	0.691817667	0	0	1.029745386	0.691401072	LRP1;CD81;SLC31A1;FLOT1;NUMB;ERBIN;TGFA;NEDD9;SLC30A1;LIN7C
Platelet Alpha Granule Lumen (GO:0031093)	Apr-66	0.522166998	0.704069436	0	0	1.069579564	0.694978384	SERPINA1;SERPING1;VTI1B;VEGFA
Actin-Based Cell Projection (GO:0098858)	May-84	0.524484097	0.704307215	0	0	1.049247545	0.677121592	SHTN1;MYO1E;CLIC4;MSN;LCP1
Glial Cell Projection (GO:0097386)	13-Jan	0.533180393	0.707447819	0	0	1.38155966	0.868856602	FMR1
Microvillus Membrane (GO:0031528)	13-Jan	0.533180393	0.707447819	0	0	1.38155966	0.868856602	ITGAV
Melanosome (GO:0042470)	Feb-31	0.533273736	0.707447819	0	0	1.143334143	0.718837511	RAB38;APOE
Cell Projection Membrane (GO:0031253)	6/105	0.55523467	0.73362332	0	0	1.004550808	0.591041959	GNA13;MOSMO;SEPTIN2;SLC11A2;ITGAV;ARF6
Acrosomal Membrane (GO:0002080)	14-Jan	0.559759639	0.736643685	0	0	1.275218186	0.739942552	VPS13B
MHC Class II Protein Complex (GO:0042613)	15-Jan	0.584826794	0.754541236	0	0	1.18406835	0.635181098	HLA-DRA
Chitosome (GO:0045009)	15-Jan	0.584826794	0.754541236	0	0	1.18406835	0.635181098	RAB38
Melanosome Membrane (GO:0033162)	15-Jan	0.584826794	0.754541236	0	0	1.18406835	0.635181098	RAB38
Pigment Granule Membrane (GO:0090741)	15-Jan	0.584826794	0.754541236	0	0	1.18406835	0.635181098	RAB38
Secretory Vesicle (GO:0099503)	15-Jan	0.584826794	0.754541236	0	0	1.18406835	0.635181098	DYNLT1
Exocytic Vesicle Membrane (GO:0099501)	Mar-53	0.587250368	0.754708481	0	0	0.99446696	0.52935877	SYNGR2;DTNBP1;TMEM163
Mitochondrial Envelope (GO:0005740)	8/146	0.594833819	0.761479869	0	0	0.96057458	0.49899276	HADHB;RNF144B;ACADVL;BLOC1S1;COX17;FLVCR2;SDHB;SOD1
Autophagosome Membrane (GO:0000421)	Feb-35	0.59981128	0.76224087	0	0	1.004534784	0.513458118	VMP1;GABARAP
Synaptic Vesicle Membrane (GO:0030672)	Mar-54	0.600061962	0.76224087	0	0	0.974915781	0.497911288	SYNGR2;DTNBP1;TMEM163
COPI-coated Vesicle Membrane (GO:0030663)	16-Jan	0.608467811	0.769945807	0	0	1.105071826	0.549012134	TMED7
Tight Junction (GO:0070160)	May-93	0.615844466	0.776294365	0	0	0.941486801	0.456395931	VAPA;STRN;YBX3;TGFBR1;CYTH1
NADPH Oxidase Complex (GO:0043020)	17-Jan	0.630763758	0.789054283	0	0	1.035949868	0.477390437	NCF4
Protein Kinase Complex (GO:1902911)	17-Jan	0.630763758	0.789054283	0	0	1.035949868	0.477390437	TANK
SAGA-type Complex (GO:0070461)	Feb-38	0.644848824	0.800146538	0	0	0.920676839	0.403937177	DR1;SUPT20H
Ciliary Membrane (GO:0060170)	Feb-38	0.644848824	0.800146538	0	0	0.920676839	0.403937177	MOSMO;SEPTIN2
Mitochondrial Proton-Transporting ATP Synthase Complex (GO:0005753)	18-Jan	0.651791101	0.800146538	0	0	0.974959905	0.417313224	ATP5F1C
Preribosome, Large Subunit Precursor (GO:0030687)	18-Jan	0.651791101	0.800146538	0	0	0.974959905	0.417313224	NEDD4
Proton-Transporting ATP Synthase Complex (GO:0045259)	18-Jan	0.651791101	0.800146538	0	0	0.974959905	0.417313224	ATP5F1C
Neuromuscular Junction (GO:0031594)	Feb-39	0.658942319	0.8059183	0	0	0.895746098	0.373632965	SYNGR2;ASCC1
cis-Golgi Network (GO:0005801)	Mar-60	0.671295025	0.807591151	0	0	0.872014839	0.347538513	SCFD1;GOLIM4;HOOK3
Clathrin Adaptor Complex (GO:0030131)	19-Jan	0.671621961	0.807591151	0	0	0.920746604	0.366512075	AP2A2
Nuclear Outer Membrane (GO:0005640)	19-Jan	0.671621961	0.807591151	0	0	0.920746604	0.366512075	ENO1
Smooth Endoplasmic Reticulum (GO:0005790)	19-Jan	0.671621961	0.807591151	0	0	0.920746604	0.366512075	RPL10
Brush Border Membrane (GO:0031526)	Feb-40	0.672583512	0.807591151	0	0	0.872127502	0.345911054	GNA13;SLC11A2
Intermediate Filament Cytoskeleton (GO:0045111)	Apr-81	0.683931525	0.814516344	0	0	0.860532765	0.326914225	TLK2;SLC1A4;CCT8;PFDN5
Mitochondrial Respiratory Chain Complex I (GO:0005747)	Feb-41	0.685778198	0.814516344	0	0	0.849720116	0.320515302	NDUFB2;NDUFV2
Respiratory Chain Complex I (GO:0045271)	Feb-41	0.685778198	0.814516344	0	0	0.849720116	0.320515302	NDUFB2;NDUFV2
Mitochondrial Intermembrane Space (GO:0005758)	Mar-62	0.692860994	0.819968586	0	0	0.842365415	0.309085677	BLOC1S1;COX17;SOD1
Cortical Cytoskeleton (GO:0030863)	Mar-63	0.70323634	0.828895559	0	0	0.828281938	0.291606808	EEF1A1;FLOT1;ERC1
Cytoplasmic Dynein Complex (GO:0005868)	21-Jan	0.707962468	0.828895559	0	0	0.828583993	0.286163246	DYNLT1
Pericentric Heterochromatin (GO:0005721)	21-Jan	0.707962468	0.828895559	0	0	0.828583993	0.286163246	UHRF2
Chromosome (GO:0005694)	8/164	0.721925551	0.839409663	0	0	0.848922169	0.276607079	EMG1;XRCC4;FMR1;SETD7;NOL7;HNRNPU;SHOC1;CHD1
Cortical Actin Cytoskeleton (GO:0030864)	Feb-44	0.722752593	0.839409663	0	0	0.788900067	0.25614663	EEF1A1;FLOT1
Mitochondrial Ribosome (GO:0005761)	22-Jan	0.724596791	0.839409663	0	0	0.789085731	0.254196021	MRPS14
Apical Junction Complex (GO:0043296)	5/106	0.727709525	0.840057662	0	0	0.819737314	0.260556222	VAPA;STRN;YBX3;TGFBR1;CYTH1
Microtubule (GO:0005874)	9/185	0.731853902	0.841887881	0	0	0.846354376	0.264210146	CCT6A;CCT3;CCT2;KIF16B;BOD1;TCP1;CCT8;SEPTIN9;CCT5
Golgi-associated Vesicle Membrane (GO:0030660)	23-Jan	0.74028441	0.845672121	0	0	0.75317822	0.226496379	ZDHHC17
SAGA Complex (GO:0000124)	23-Jan	0.74028441	0.845672121	0	0	0.75317822	0.226496379	SUPT20H
Basement Membrane (GO:0005604)	Feb-46	0.745307303	0.848464023	0	0	0.752960948	0.22133939	CD151;ERBIN
Organelle Envelope Lumen (GO:0031970)	Mar-68	0.751109674	0.848867764	0	0	0.764364622	0.218763907	BLOC1S1;COX17;SOD1
Spindle Microtubule (GO:0005876)	Mar-68	0.751109674	0.848867764	0	0	0.764364622	0.218763907	BOD1;CLTC;HNRNPU
Pigment Granule (GO:0048770)	24-Jan	0.755079159	0.848867764	0	0	0.720393102	0.202381971	RAB38
Cell-Cell Contact Zone (GO:0044291)	Feb-47	0.755982537	0.848867764	0	0	0.736189358	0.205939404	FLOT1;DSC2
Intermediate Filament (GO:0005882)	Mar-69	0.759902133	0.850366673	0	0	0.752743292	0.206677433	CSNK1A1;TLK2;SLC1A4
Heterochromatin (GO:0000792)	Feb-49	0.776175885	0.865633444	0	0	0.704787234	0.178576261	UHRF2;TASOR
Golgi Cisterna Membrane (GO:0032580)	27-Jan	0.794599688	0.880213122	0	0	0.637169339	0.146495954	RAB21
Histone Acetyltransferase Complex (GO:0000123)	27-Jan	0.794599688	0.880213122	0	0	0.637169339	0.146495954	SUPT20H
Sarcolemma (GO:0042383)	Feb-52	0.80372002	0.884554829	0	0	0.662394366	0.14473602	DTNBP1;SLC2A5
Condensed Nuclear Chromosome (GO:0000794)	28-Jan	0.806302677	0.884554829	0	0	0.6135379	0.132092303	SHOC1
Microbody Membrane (GO:0031903)	Feb-53	0.812209011	0.884554829	0	0	0.649371721	0.135067739	PNPLA8;AGPS
Peroxisomal Membrane (GO:0005778)	Feb-53	0.812209011	0.884554829	0	0	0.649371721	0.135067739	PNPLA8;AGPS
H4/H2A Histone Acetyltransferase Complex (GO:0043189)	29-Jan	0.817339417	0.884554829	0	0	0.591594421	0.119325084	RUVBL1
NuA4 Histone Acetyltransferase Complex (GO:0035267)	29-Jan	0.817339417	0.884554829	0	0	0.591594421	0.119325084	RUVBL1
SWI/SNF Complex (GO:0016514)	29-Jan	0.817339417	0.884554829	0	0	0.591594421	0.119325084	RB1
Axon (GO:0030424)	9/205	0.830892061	0.896273731	0	0	0.759178251	0.140641858	SHTN1;PRKAA1;FMR1;SYAP1;DOCK7;DYRK1A;DTNBP1;RNF6;UHMK1
Intercalated Disc (GO:0014704)	31-Jan	0.837563586	0.89758443	0	0	0.552096159	0.097863513	DSC2
Nuclear Inner Membrane (GO:0005637)	31-Jan	0.837563586	0.89758443	0	0	0.552096159	0.097863513	ATP11B
Plasma Membrane Raft (GO:0044853)	Mar-82	0.852679113	0.910816325	0	0	0.62843919	0.100155604	FLOT1;LCP2;JAK2
Ionotropic Glutamate Receptor Complex (GO:0008328)	Jan-33	0.85555026	0.910925681	0	0	0.51753518	0.08074089	PTK2B
Condensed Chromosome (GO:0000793)	Feb-60	0.862958378	0.914276143	0	0	0.57078679	0.084127591	XRCC4;SHOC1
Peroxisome (GO:0005777)	5/129	0.864254956	0.914276143	0	0	0.666870711	0.097288078	PNPLA8;AGPS;PIK3C3;MIEF1;SOD1
Cul3-RING Ubiquitin Ligase Complex (GO:0031463)	Jan-35	0.871546788	0.919034915	0	0	0.487040199	0.066961076	KLHL2
Caveola (GO:0005901)	Feb-62	0.87495941	0.91968577	0	0	0.551701878	0.073695113	FLOT1;JAK2
Monoatomic Ion Channel Complex (GO:0034702)	Jan-36	0.878868489	0.920852653	0	0	0.473099636	0.061086628	PKD2
Cornified Envelope (GO:0001533)	Jan-41	0.909676931	0.950107017	0	0	0.413852243	0.039177638	DSC2
Transcription Factor TFIID Complex (GO:0005669)	Jan-42	0.914826763	0.952462041	0	0	0.403736834	0.03594088	TCEA1
Sarcoplasmic Reticulum (GO:0016529)	Jan-45	0.928581797	0.963733159	0	0	0.376149356	0.027871466	SRI
Glutamatergic Synapse (GO:0098978)	Feb-78	0.941201052	0.970069308	0	0	0.435183469	0.026371468	APOE;APPL1
Microbody Lumen (GO:0031907)	Jan-49	0.943532458	0.970069308	0	0	0.344730284	0.02003728	AGPS
Peroxisomal Matrix (GO:0005782)	Jan-49	0.943532458	0.970069308	0	0	0.344730284	0.02003728	AGPS
Cation Channel Complex (GO:0034703)	Jan-53	0.955355412	0.979164893	0	0	0.318144916	0.014530266	PKD2
Neuron Projection (GO:0043005)	23/557	0.961140536	0.982034895	0	0	0.707989453	0.028060908	PRKAA1;AVIL;FMR1;SYAP1;RPS6;DOCK7;DYRK1A;DTNBP1;SLC1A3;RNF6;UHMK1;SHTN1;HTR7;HRH2;RACK1;PTK2B;STRN;ATXN10;APOE;ANKS1A;RPL28;MARK3;CPEB4
Acrosomal Vesicle (GO:0001669)	Jan-64	0.97660702	0.992249287	0	0	0.262442239	0.006212254	VPS13B
Golgi Lumen (GO:0005796)	2/100	0.98011889	0.992249287	0	0	0.337093993	0.006769319	RHBDF2;GOLIM4
Cilium (GO:0005929)	8/257	0.980934344	0.992249287	0	0	0.529210648	0.010187172	MOSMO;RAB14;CSNK1A1;SEPTIN2;RP2;ALPK1;SEPTIN9;PKD2
Motile Cilium (GO:0031514)	Jan-73	0.986217376	0.992249287	0	0	0.22952702	0.003185488	PKD2
Voltage-Gated Potassium Channel Complex (GO:0008076)	Jan-73	0.986217376	0.992249287	0	0	0.22952702	0.003185488	KCNJ2
Potassium Channel Complex (GO:0034705)	Jan-81	0.991389332	0.99441186	0	0	0.206486368	0.001785685	KCNJ2
Collagen-Containing Extracellular Matrix (GO:0062023)	11/373	0.99570321	0.99570321	0	0	0.498806296	0.002147884	C1QB;C1QA;PLSCR1;SERPINA1;CD151;SERPINH1;ERBIN;SERPING1;APOE;CTSC;C1QC
