## Supplementary Table 3 for "CRISPRi-based screen of Autism Spectrum Disorder risk genes in microglia uncovers roles of *ADNP* in microglia endocytosis and synaptic pruning"

### Sheet: Sheet1
	Integrated cytokine array signal (signal - background normalized to iTF-Microglia with NTC)
Secreted protein	NTC		ADNP KD
CCL2/MCP-1	0.928653	0.832482	0.980491	1.01951
MIP-1α/MIP-1β	1.07342	0.883372	1.05764	0.942364
CCL5/RANTES	1.25566	1.12196	1.13115	0.868845
CXCL1/GROα	0.924446	0.881868	0.847274	1.15273
CXCL10/IP-10	0.283866	0.427194	0.919754	1.08025
CXCL12/SDF-1	1.16197	1.29737	0.977871	1.02213
G-CSF	1.58894	1.58291	1.14175	0.858255
ICAM-1/CD54	1.7374	3.51402	0.44993	1.55007
IFN-γ	0.881193	1.84268	0	2
IL-1α/IL-1F1	0.87864	1.51009	0	2
IL-1β/IL-1F2	2.1791	1.15601	0	2
IL-1ra/IL-1F3	1.0469	1.54796	0.864017	1.13598
IL-2	3.6143	6.32279	0.870861	1.12914
IL-5	1.13861	3.06119	0	2
IL-6	0.306514	3.27459	0.446146	1.55385
IL-8	0.608427	0.95398	0.864293	1.13571
IL-10	0.487726	1.54111	0	2
IL-12	2.3206	0.755858	0	2
IL-13	1.33098	1.70482	0.591181	1.40882
IL-16	1.67651	2.0417	0.473067	1.52693
IL-17A	2.48103	2.10028	0	2
IL-17E	0.833238	1.4272	0.325439	1.67456
IL-18/IL-1F4	0.717726	1.08735	1.05308	0.946923
IL-21	0.448694	0.882776	0.551064	1.44894
IL-27	0.22342	0.457535	0.716941	1.28306
IL-32α	0.784529	0.510191	0.954498	1.0455
MIF	0.83873	0.906501	0.888333	1.11167
Serpin E1/PAI-1	0.625804	0.614186	0.94452	1.05548
TNF-α	2.52106	1.45203	0	2
TREM-1	0.66208	1.31366	0	2
